# Genome-Wide DNA Methylation Profiles of Neurodevelopmental Disorder Genes in Mouse Placenta and Fetal Brain Following Prenatal Exposure to Polychlorinated Biphenyls

**DOI:** 10.1101/2021.05.27.446011

**Authors:** Benjamin I. Laufer, Kari E. Neier, Anthony E. Valenzuela, Dag H. Yasui, Rebecca J. Schmidt, Pamela J. Lein, Janine M. LaSalle

## Abstract

**Background:** Polychlorinated biphenyls (PCBs) are developmental neurotoxicants implicated as environmental risk factors for neurodevelopmental disorders (NDD), including autism spectrum disorders (ASD).

**Objective:** We examined the effects of prenatal exposure to a human-relevant mixture of PCBs on the DNA methylome of fetal mouse brain and placenta to determine if there was a shared subset of differentially methylated regions (DMRs).

**Methods:** A PCB mixture formulated to model the 12 most abundant congeners detected in the serum of pregnant women from a prospective high-risk ASD cohort was administered to female mice prior to and during pregnancy. Whole-genome bisulfite sequencing (WGBS) was performed to assess genome-wide DNA methylation profiles of placenta and brain on gestational day 18.

**Results:** We found thousands of significant (empirical *p* < 0.05) DMRs distinguishing placentas and brains from PCB-exposed embryos from sex-matched vehicle controls. In both placenta and brain, PCB-associated DMRs were significantly (*p* < 0.005) enriched for functions related to neurodevelopment, cellular adhesion, and cellular signaling, and significantly (Odds Ratio > 2.4, *q* < 0.003) enriched for bivalent chromatin marks. The placenta and brain PCB DMRs overlapped significantly (Z-score = 4.5, *p* = 0.0001) by genomic coordinate and mapped to a shared subset of genes significantly (*q* < 0.05) enriched for Wnt signaling, Slit/Robo signaling, and genes differentially expressed in multiple NDD/ASD models. The placenta and brain DMRs also significantly (*q* < 0.05) overlapped by genomic coordinate with brain samples from humans with Rett syndrome and Dup15q syndrome.

**Discussion:** These results demonstrate that placenta can be used as a surrogate for embryonic brain DNA methylation changes over genes relevant to NDD/ASD in a mouse model of prenatal PCB exposure.
