## Supplementary Table 2 for "Genome-Wide DNA Methylation Profiles of Neurodevelopmental Disorder Genes in Mouse Placenta and Fetal Brain Following Prenatal Exposure to Polychlorinated Biphenyls"

### Sheet: Sheet 1
Source	Sex	Term	Gene Ontology	-log10.p-value
brain	female	postsynapse	Cellular Component	8.84133
brain	female	regulation of multicellular organismal process	Biological Process	7.52129
brain	female	negative regulation of developmental process	Biological Process	7.25954
brain	female	negative regulation of multicellular organismal process	Biological Process	6.27377
brain	female	regulation of biological quality	Biological Process	5.85069
brain	female	postsynaptic membrane	Cellular Component	5.83777
brain	female	generation of neurons	Biological Process	5.75173
brain	female	regulation of dendrite development	Biological Process	5.34116
brain	female	synapse organization	Biological Process	5.17498
brain	female	developmental growth	Biological Process	5.14476
brain	female	dendrite	Cellular Component	4.9001
brain	female	neuronal cell body	Cellular Component	4.86425
brain	female	neuron projection morphogenesis	Biological Process	4.8244
brain	female	biological adhesion	Biological Process	4.65088
brain	female	binding	Molecular Function	4.64761
brain	female	regulation of cellular process	Biological Process	4.54851
brain	female	cellular developmental process	Biological Process	4.26295
brain	female	protein binding	Molecular Function	4.25569
brain	female	neuron projection	Cellular Component	3.9195
brain	female	regulation of synapse organization	Biological Process	3.79658
brain	female	cell-cell signaling	Biological Process	3.79078
brain	female	regulation of cell communication	Biological Process	3.73974
brain	female	regulation of cellular component organization	Biological Process	3.70229
brain	female	cell junction	Cellular Component	3.61908
brain	female	regulation of signaling	Biological Process	3.52987
brain	female	regulation of Wnt signaling pathway	Biological Process	3.5269
brain	female	kidney epithelium development	Biological Process	3.35512
brain	female	inner ear auditory receptor cell differentiation	Biological Process	3.34583
brain	female	cellular metabolic process	Biological Process	3.31413
brain	female	brain development	Biological Process	3.20989
brain	female	reflex	Biological Process	3.20464
brain	female	negative regulation of cellular process	Biological Process	3.1658
brain	female	cell proliferation in bone marrow	Biological Process	3.13071
brain	female	somatic stem cell population maintenance	Biological Process	3.0508
brain	female	guanyl-nucleotide exchange factor activity	Molecular Function	3.02184
brain	female	axon guidance	Biological Process	2.89548
brain	female	cellular component assembly	Biological Process	2.86692
brain	female	lipid binding	Molecular Function	2.85213
brain	female	intracellular	Cellular Component	2.83386
brain	female	cellular process	Biological Process	2.81281
brain	female	phosphate-containing compound metabolic process	Biological Process	2.8123
brain	female	cellular biosynthetic process	Biological Process	2.80517
brain	female	inner ear development	Biological Process	2.80454
brain	female	1-phosphatidylinositol-3-kinase activity	Molecular Function	2.70683
brain	female	cytoplasm	Cellular Component	2.61269
brain	female	heparan sulfate proteoglycan biosynthetic process	Biological Process	2.57158
brain	female	muscle structure development	Biological Process	2.55031
brain	female	regulation of response to stimulus	Biological Process	2.51956
brain	female	protein localization to synapse	Biological Process	2.50336
brain	female	neurotransmitter secretion	Biological Process	2.4856
brain	female	ion binding	Molecular Function	2.45298
brain	female	plasma membrane raft	Cellular Component	2.43478
brain	female	regulation of exocytosis	Biological Process	2.39195
brain	female	regulation of cell cycle process	Biological Process	2.38797
brain	female	negative regulation of leukocyte differentiation	Biological Process	2.38581
brain	female	Roundabout binding	Molecular Function	2.37919
brain	female	neuron recognition	Biological Process	2.37286
brain	female	cellular localization	Biological Process	2.34781
brain	female	lipid metabolic process	Biological Process	2.33928
brain	female	positive regulation of exocytosis	Biological Process	2.3286
brain	female	regulation of neurological system process	Biological Process	2.3278
brain	female	outflow tract septum morphogenesis	Biological Process	2.3231
brain	female	pyrimidine nucleotide binding	Molecular Function	2.28657
brain	female	ethanol metabolic process	Biological Process	2.2771
brain	female	organelle	Cellular Component	2.27221
brain	female	regulation of histone methylation	Biological Process	2.23311
brain	female	regulation of binding	Biological Process	2.22187
brain	female	behavior	Biological Process	2.20032
brain	female	somatic stem cell division	Biological Process	2.19079
brain	female	tube morphogenesis	Biological Process	2.18505
brain	female	response to glucose	Biological Process	2.14508
brain	female	positive regulation of response to oxidative stress	Biological Process	2.1348
brain	female	lysosomal transport	Biological Process	2.09784
brain	female	RNA polymerase II core promoter sequence-specific DNA binding	Molecular Function	2.08735
brain	female	cellular carbohydrate metabolic process	Biological Process	2.08355
brain	female	membrane	Cellular Component	2.0535
brain	female	molecular adaptor activity	Molecular Function	2.0139
brain	female	fat cell differentiation	Biological Process	2.00425
brain	female	respiratory burst	Biological Process	1.96575
brain	female	mitotic spindle pole	Cellular Component	1.96539
brain	female	modification by host of symbiont morphology or physiology	Biological Process	1.95412
brain	female	aggresome	Cellular Component	1.93776
brain	female	establishment of cell polarity	Biological Process	1.92932
brain	female	cell leading edge	Cellular Component	1.92844
brain	female	mitochondrial fragmentation involved in apoptotic process	Biological Process	1.91728
brain	female	extrinsic component of synaptic vesicle membrane	Cellular Component	1.91705
brain	female	vitamin binding	Molecular Function	1.91199
brain	female	aromatic-amino-acid:2-oxoglutarate aminotransferase activity	Molecular Function	1.89989
brain	female	inorganic phosphate transmembrane transporter activity	Molecular Function	1.89989
brain	female	argininosuccinate synthase activity	Molecular Function	1.89989
brain	female	regulation of chromosome segregation	Biological Process	1.89546
brain	female	beta-catenin binding	Molecular Function	1.89478
brain	female	branched-chain amino acid transport	Biological Process	1.89338
brain	female	response to interleukin-9	Biological Process	1.89338
brain	female	formaldehyde catabolic process	Biological Process	1.89338
brain	female	smooth muscle contractile fiber	Cellular Component	1.89321
brain	female	neuronal ion channel clustering	Biological Process	1.89157
brain	female	positive regulation of cellular response to drug	Biological Process	1.89157
brain	female	beta-catenin-TCF complex	Cellular Component	1.89127
brain	female	heparin binding	Molecular Function	1.82837
brain	female	protein self-association	Molecular Function	1.76528
brain	female	proline-rich region binding	Molecular Function	1.72098
brain	female	response to leptin	Biological Process	1.70983
brain	female	translation repressor activity	Molecular Function	1.66302
brain	female	spongiotrophoblast layer development	Biological Process	1.65414
brain	female	precatalytic spliceosome	Cellular Component	1.65391
brain	female	negative regulation of microtubule depolymerization	Biological Process	1.59999
brain	female	ion channel binding	Molecular Function	1.59971
brain	female	cellular component maintenance	Biological Process	1.56124
brain	female	negative regulation of axon regeneration	Biological Process	1.55345
brain	female	heterocyclic compound binding	Molecular Function	1.55225
brain	female	adaptive thermogenesis	Biological Process	1.53757
brain	female	ossification	Biological Process	1.47224
brain	female	regulation of circadian rhythm	Biological Process	1.4619
brain	female	1-acylglycerol-3-phosphate O-acyltransferase activity	Molecular Function	1.45732
brain	female	hydrolase activity, acting on carbon-nitrogen (but not peptide) bonds, in cyclic amides	Molecular Function	1.45647
brain	female	double-stranded methylated DNA binding	Molecular Function	1.45647
brain	female	phosphatidylinositol phosphate 4-phosphatase activity	Molecular Function	1.45647
brain	female	alcohol dehydrogenase (NAD) activity	Molecular Function	1.45647
brain	female	positive regulation of dendritic cell antigen processing and presentation	Biological Process	1.45023
brain	female	sulfur compound binding	Molecular Function	1.44881
brain	female	septin complex	Cellular Component	1.4485
brain	female	PDZ domain binding	Molecular Function	1.38199
brain	female	transcription coregulator activity	Molecular Function	1.30191
brain	male	neuron differentiation	Biological Process	7.79793
brain	male	anatomical structure development	Biological Process	7.24438
brain	male	anatomical structure morphogenesis	Biological Process	6.02065
brain	male	cell projection organization	Biological Process	6.0087
brain	male	regulation of neuron differentiation	Biological Process	5.55541
brain	male	neuron migration	Biological Process	5.41874
brain	male	neuron projection	Cellular Component	5.04663
brain	male	smooth endoplasmic reticulum	Cellular Component	4.62655
brain	male	multicellular organismal process	Biological Process	4.47929
brain	male	brain development	Biological Process	4.31559
brain	male	regulation of growth	Biological Process	4.27484
brain	male	regulation of biological process	Biological Process	4.24405
brain	male	synapse	Cellular Component	4.03055
brain	male	regulation of membrane potential	Biological Process	3.86213
brain	male	mitotic cell cycle	Biological Process	3.80765
brain	male	mesenchymal cell proliferation	Biological Process	3.73413
brain	male	regulation of cellular component organization	Biological Process	3.67758
brain	male	movement of cell or subcellular component	Biological Process	3.65853
brain	male	tissue development	Biological Process	3.58683
brain	male	Z disc	Cellular Component	3.58633
brain	male	axon guidance	Biological Process	3.48701
brain	male	cell junction	Cellular Component	3.47635
brain	male	regulation of multicellular organismal process	Biological Process	3.46965
brain	male	cell migration	Biological Process	3.45297
brain	male	cell projection membrane	Cellular Component	3.40434
brain	male	monovalent inorganic cation transport	Biological Process	3.38231
brain	male	ion channel activity	Molecular Function	3.2294
brain	male	cellular component organization	Biological Process	3.17152
brain	male	leading edge membrane	Cellular Component	3.1353
brain	male	heart process	Biological Process	3.10112
brain	male	negative regulation of cellular process	Biological Process	3.00179
brain	male	regulation of smoothened signaling pathway	Biological Process	2.93012
brain	male	cytoskeleton	Cellular Component	2.92882
brain	male	protein binding	Molecular Function	2.89337
brain	male	negative regulation of growth hormone secretion	Biological Process	2.81305
brain	male	positive regulation of neutrophil apoptotic process	Biological Process	2.81305
brain	male	neuron-neuron synaptic transmission	Biological Process	2.76434
brain	male	heart development	Biological Process	2.74338
brain	male	organelle	Cellular Component	2.69997
brain	male	transmembrane receptor protein kinase activity	Molecular Function	2.64687
brain	male	homophilic cell adhesion via plasma membrane adhesion molecules	Biological Process	2.6104
brain	male	regulation of transporter activity	Biological Process	2.59548
brain	male	binding	Molecular Function	2.54217
brain	male	histone phosphorylation	Biological Process	2.5095
brain	male	dosage compensation	Biological Process	2.5065
brain	male	neuronal cell body	Cellular Component	2.42009
brain	male	stem cell population maintenance	Biological Process	2.41821
brain	male	regulation of mitotic sister chromatid segregation	Biological Process	2.41321
brain	male	signaling	Biological Process	2.41024
brain	male	phosphoprotein phosphatase activity	Molecular Function	2.40796
brain	male	cytoskeletal protein binding	Molecular Function	2.4029
brain	male	protein phosphatase 2A binding	Molecular Function	2.40258
brain	male	response to growth factor	Biological Process	2.39424
brain	male	ion channel binding	Molecular Function	2.3922
brain	male	stem cell development	Biological Process	2.36558
brain	male	positive regulation of transcription by RNA polymerase II	Biological Process	2.35952
brain	male	regulation of DNA methylation	Biological Process	2.33178
brain	male	cation channel complex	Cellular Component	2.33132
brain	male	sarcoplasm	Cellular Component	2.30221
brain	male	skeletal system development	Biological Process	2.27924
brain	male	exocrine system development	Biological Process	2.27483
brain	male	cellular process	Biological Process	2.27006
brain	male	proteoglycan biosynthetic process	Biological Process	2.25724
brain	male	multicellular organismal iron ion homeostasis	Biological Process	2.25024
brain	male	negative regulation of vesicle fusion	Biological Process	2.25024
brain	male	rDNA binding	Molecular Function	2.24481
brain	male	growth cone	Cellular Component	2.23464
brain	male	cellular response to stimulus	Biological Process	2.19793
brain	male	regulation of centrosome cycle	Biological Process	2.17167
brain	male	regulation of cellular protein localization	Biological Process	2.16905
brain	male	dendrite	Cellular Component	2.13037
brain	male	intracellular	Cellular Component	2.0985
brain	male	cellular polysaccharide biosynthetic process	Biological Process	2.0742
brain	male	activin binding	Molecular Function	2.06646
brain	male	beta-catenin binding	Molecular Function	2.05525
brain	male	cytoplasm	Cellular Component	2.05209
brain	male	transcription regulatory region DNA binding	Molecular Function	1.94472
brain	male	methylation	Biological Process	1.93228
brain	male	methyltransferase activity	Molecular Function	1.9318
brain	male	polypeptide N-acetylgalactosaminyltransferase activity	Molecular Function	1.91919
brain	male	cyclic nucleotide binding	Molecular Function	1.89511
brain	male	multicellular organismal signaling	Biological Process	1.89418
brain	male	chondroitin sulfotransferase activity	Molecular Function	1.88603
brain	male	protein domain specific binding	Molecular Function	1.88237
brain	male	innate vocalization behavior	Biological Process	1.87494
brain	male	principal sensory nucleus of trigeminal nerve development	Biological Process	1.87494
brain	male	reticulophagy	Biological Process	1.87494
brain	male	vagus nerve development	Biological Process	1.87494
brain	male	KDEL sequence binding	Molecular Function	1.8712
brain	male	interstitial matrix	Cellular Component	1.85602
brain	male	calcium ion binding	Molecular Function	1.8434
brain	male	regulation of signaling	Biological Process	1.8212
brain	male	membrane	Cellular Component	1.76843
brain	male	embryonic morphogenesis	Biological Process	1.74692
brain	male	protein kinase A binding	Molecular Function	1.7196
brain	male	DNA-binding transcription factor activity	Molecular Function	1.65992
brain	male	cadherin binding	Molecular Function	1.65135
brain	male	sodium channel regulator activity	Molecular Function	1.6366
brain	male	negative regulation of DNA damage response, signal transduction by p53 class mediator	Biological Process	1.62899
brain	male	phagocytic vesicle membrane	Cellular Component	1.62659
brain	male	regulation of protein localization to cell periphery	Biological Process	1.59267
brain	male	macrophage activation	Biological Process	1.58316
brain	male	carbohydrate derivative binding	Molecular Function	1.45118
brain	male	stem cell division	Biological Process	1.44215
brain	male	neurotransmitter receptor metabolic process	Biological Process	1.43256
brain	male	cellular response to iron ion	Biological Process	1.43256
brain	male	regulation of sulfur amino acid metabolic process	Biological Process	1.43256
brain	male	anaphase-promoting complex	Cellular Component	1.43088
brain	male	oligosaccharide binding	Molecular Function	1.42898
brain	male	white fat cell differentiation	Biological Process	1.42441
brain	male	protein phosphorylation	Biological Process	1.39719
brain	male	14-3-3 protein binding	Molecular Function	1.36764
brain	male	membrane biogenesis	Biological Process	1.31498
placenta	female	synapse	Cellular Component	32.8062
placenta	female	cell projection	Cellular Component	28.3232
placenta	female	neuron projection	Cellular Component	27.9208
placenta	female	anatomical structure morphogenesis	Biological Process	27.403
placenta	female	nervous system development	Biological Process	26.9561
placenta	female	cell junction	Cellular Component	25.2169
placenta	female	cell development	Biological Process	25.2074
placenta	female	cell projection organization	Biological Process	23.4671
placenta	female	cell adhesion	Biological Process	21.769
placenta	female	cellular component organization	Biological Process	20.3398
placenta	female	movement of cell or subcellular component	Biological Process	19.6025
placenta	female	synaptic membrane	Cellular Component	19.4143
placenta	female	protein binding	Molecular Function	16.8875
placenta	female	localization	Biological Process	16.6523
placenta	female	locomotion	Biological Process	16.4208
placenta	female	binding	Molecular Function	16.2445
placenta	female	ion binding	Molecular Function	15.2963
placenta	female	regulation of biological quality	Biological Process	15.2583
placenta	female	synapse organization	Biological Process	14.4083
placenta	female	cell-cell signaling	Biological Process	14.2858
placenta	female	regulation of signaling	Biological Process	12.9781
placenta	female	regulation of cell communication	Biological Process	12.7551
placenta	female	cell motility	Biological Process	12.4251
placenta	female	regulation of nervous system development	Biological Process	12.2929
placenta	female	neuronal cell body	Cellular Component	12.1754
placenta	female	head development	Biological Process	11.5715
placenta	female	ion channel complex	Cellular Component	11.1537
placenta	female	urogenital system development	Biological Process	11.0714
placenta	female	tissue development	Biological Process	10.635
placenta	female	cell adhesion molecule binding	Molecular Function	10.3027
placenta	female	multicellular organismal process	Biological Process	10.2206
placenta	female	cytoskeletal protein binding	Molecular Function	10.1395
placenta	female	circulatory system development	Biological Process	10.0461
placenta	female	plasma membrane protein complex	Cellular Component	9.997
placenta	female	extracellular matrix structural constituent	Molecular Function	9.88138
placenta	female	regulation of membrane potential	Biological Process	9.68901
placenta	female	actin filament-based process	Biological Process	9.06704
placenta	female	cell surface receptor signaling pathway	Biological Process	9.06228
placenta	female	regulation of vesicle-mediated transport	Biological Process	9.00439
placenta	female	intracellular signal transduction	Biological Process	8.90837
placenta	female	membrane	Cellular Component	8.77915
placenta	female	intrinsic component of plasma membrane	Cellular Component	8.50914
placenta	female	regulation of neuron projection development	Biological Process	8.49118
placenta	female	Ras guanyl-nucleotide exchange factor activity	Molecular Function	8.47518
placenta	female	synaptic vesicle cycle	Biological Process	8.46835
placenta	female	limb development	Biological Process	8.42685
placenta	female	calmodulin binding	Molecular Function	8.09099
placenta	female	extracellular matrix	Cellular Component	8.07593
placenta	female	regulation of GTPase activity	Biological Process	7.97929
placenta	female	circulatory system process	Biological Process	7.97148
placenta	female	behavior	Biological Process	7.66258
placenta	female	regulation of neurotransmitter levels	Biological Process	7.60172
placenta	female	receptor complex	Cellular Component	7.59784
placenta	female	gated channel activity	Molecular Function	7.5038
placenta	female	tube development	Biological Process	7.41154
placenta	female	macromolecule localization	Biological Process	7.31558
placenta	female	cytoskeleton	Cellular Component	7.2829
placenta	female	muscle structure development	Biological Process	7.23553
placenta	female	metal ion transport	Biological Process	7.04339
placenta	female	axon guidance	Biological Process	6.88424
placenta	female	sensory organ development	Biological Process	6.69307
placenta	female	cellular component assembly	Biological Process	6.55623
placenta	female	ion transmembrane transport	Biological Process	6.4853
placenta	female	PDZ domain binding	Molecular Function	6.48205
placenta	female	biological regulation	Biological Process	6.21639
placenta	female	collagen trimer	Cellular Component	6.18863
placenta	female	adenyl ribonucleotide binding	Molecular Function	6.11523
placenta	female	developmental growth	Biological Process	6.05606
placenta	female	cellular process	Biological Process	6.01205
placenta	female	cytoplasm	Cellular Component	5.94973
placenta	female	GTPase regulator activity	Molecular Function	5.76689
placenta	female	cellular response to epinephrine stimulus	Biological Process	5.72948
placenta	female	glutamate receptor activity	Molecular Function	5.71131
placenta	female	cell junction assembly	Biological Process	5.62299
placenta	female	ion channel binding	Molecular Function	5.5336
placenta	female	drug binding	Molecular Function	5.49784
placenta	female	embryo development	Biological Process	5.46543
placenta	female	regulation of hormone levels	Biological Process	5.44719
placenta	female	phosphotransferase activity, alcohol group as acceptor	Molecular Function	5.39905
placenta	female	Z disc	Cellular Component	5.22351
placenta	female	eye development	Biological Process	5.16422
placenta	female	protein phosphorylation	Biological Process	5.10993
placenta	female	extracellular matrix organization	Biological Process	5.0594
placenta	female	regulation of response to stimulus	Biological Process	4.87099
placenta	female	negative regulation of cellular process	Biological Process	4.85058
placenta	female	multicellular organismal signaling	Biological Process	4.84268
placenta	female	lipid binding	Molecular Function	4.6964
placenta	female	regulation of anatomical structure size	Biological Process	4.66279
placenta	female	anatomical structure formation involved in morphogenesis	Biological Process	4.65224
placenta	female	cell-cell adhesion mediator activity	Molecular Function	4.62412
placenta	female	regulation of cellular response to growth factor stimulus	Biological Process	4.60328
placenta	female	ossification	Biological Process	4.38596
placenta	female	protein-containing complex binding	Molecular Function	4.35848
placenta	female	extrinsic component of plasma membrane	Cellular Component	4.3347
placenta	female	establishment or maintenance of cell polarity	Biological Process	4.31533
placenta	female	carbohydrate derivative binding	Molecular Function	4.28405
placenta	female	chemical homeostasis	Biological Process	4.27985
placenta	female	cell leading edge	Cellular Component	4.23698
placenta	female	organelle	Cellular Component	4.15143
placenta	female	T-tubule	Cellular Component	4.1378
placenta	female	cytoplasmic vesicle membrane	Cellular Component	4.10321
placenta	female	amino acid binding	Molecular Function	4.08636
placenta	female	phosphorus-oxygen lyase activity	Molecular Function	4.056
placenta	female	cyclase activity	Molecular Function	4.056
placenta	female	ovulation cycle	Biological Process	3.99355
placenta	female	cyclic nucleotide metabolic process	Biological Process	3.8859
placenta	female	polypeptide N-acetylgalactosaminyltransferase activity	Molecular Function	3.85045
placenta	female	signal transduction by protein phosphorylation	Biological Process	3.8484
placenta	female	membrane organization	Biological Process	3.84261
placenta	female	transmitter-gated ion channel activity involved in regulation of postsynaptic membrane potential	Molecular Function	3.79233
placenta	female	perinuclear region of cytoplasm	Cellular Component	3.79215
placenta	female	glycoprotein complex	Cellular Component	3.66098
placenta	female	positive regulation of transcription by RNA polymerase II	Biological Process	3.57273
placenta	female	peptide transport	Biological Process	3.55712
placenta	female	scaffold protein binding	Molecular Function	3.52096
placenta	female	proteoglycan metabolic process	Biological Process	3.48173
placenta	female	microtubule-based movement	Biological Process	3.422
placenta	female	cytoplasmic region	Cellular Component	3.42175
placenta	female	negative regulation of cell communication	Biological Process	3.34447
placenta	female	cell proliferation	Biological Process	3.32248
placenta	female	pattern specification process	Biological Process	3.3187
placenta	female	cellular response to endogenous stimulus	Biological Process	3.28638
placenta	female	mammary gland formation	Biological Process	3.09481
placenta	female	platelet activation	Biological Process	3.07697
placenta	female	secretory granule membrane	Cellular Component	3.07551
placenta	female	phosphoric ester hydrolase activity	Molecular Function	3.00569
placenta	female	cranial skeletal system development	Biological Process	2.97984
placenta	female	supramolecular fiber organization	Biological Process	2.96793
placenta	female	cell surface	Cellular Component	2.87116
placenta	female	cell fate commitment	Biological Process	2.82931
placenta	female	peptide catabolic process	Biological Process	2.80543
placenta	female	neuron maturation	Biological Process	2.79107
placenta	female	peptidyl-serine modification	Biological Process	2.74363
placenta	female	vesicle docking involved in exocytosis	Biological Process	2.73801
placenta	female	membrane biogenesis	Biological Process	2.73794
placenta	female	cargo receptor activity	Molecular Function	2.67419
placenta	female	dendrite self-avoidance	Biological Process	2.63172
placenta	female	bacterial-type RNA polymerase transcriptional activator activity, sequence-specific DNA binding	Molecular Function	2.61175
placenta	female	beta-catenin binding	Molecular Function	2.60839
placenta	female	gamma-aminobutyric acid signaling pathway	Biological Process	2.6067
placenta	female	roof of mouth development	Biological Process	2.58308
placenta	female	flavonoid glucuronidation	Biological Process	2.56264
placenta	female	xenobiotic glucuronidation	Biological Process	2.56264
placenta	female	signaling receptor binding	Molecular Function	2.55689
placenta	female	detection of external stimulus	Biological Process	2.53509
placenta	female	motor activity	Molecular Function	2.52368
placenta	female	response to metal ion	Biological Process	2.50539
placenta	female	response to auditory stimulus	Biological Process	2.4769
placenta	female	piRNA metabolic process	Biological Process	2.3718
placenta	female	cluster of actin-based cell projections	Cellular Component	2.35073
placenta	female	endomembrane system	Cellular Component	2.34179
placenta	female	estrogen receptor binding	Molecular Function	2.31248
placenta	female	G2/M transition of mitotic cell cycle	Biological Process	2.25913
placenta	female	growth cone	Cellular Component	2.24491
placenta	female	post-embryonic development	Biological Process	2.24162
placenta	female	response to diuretic	Biological Process	2.20737
placenta	female	metalloexopeptidase activity	Molecular Function	2.19236
placenta	female	opsonin binding	Molecular Function	2.18975
placenta	female	positive regulation of male gonad development	Biological Process	2.18013
placenta	female	multicellular organism aging	Biological Process	2.17051
placenta	female	nerve development	Biological Process	2.15622
placenta	female	protein-containing complex localization	Biological Process	2.14422
placenta	female	cellular component maintenance	Biological Process	2.14014
placenta	female	anatomical structure arrangement	Biological Process	2.10936
placenta	female	melanocyte differentiation	Biological Process	2.09759
placenta	female	presynaptic cytosol	Cellular Component	2.09364
placenta	female	positive regulation of steroid biosynthetic process	Biological Process	2.09161
placenta	female	protein binding, bridging	Molecular Function	2.08259
placenta	female	regulation of transcription by RNA polymerase II	Biological Process	2.07694
placenta	female	cardiac neural crest cell development involved in outflow tract morphogenesis	Biological Process	2.04484
placenta	female	steroid hormone receptor activity	Molecular Function	2.00267
placenta	female	heparan sulfate sulfotransferase activity	Molecular Function	1.95674
placenta	female	transposition	Biological Process	1.9405
placenta	female	inositol trisphosphate metabolic process	Biological Process	1.93705
placenta	female	positive regulation of chronic inflammatory response	Biological Process	1.9353
placenta	female	regulation of interleukin-1 beta biosynthetic process	Biological Process	1.9353
placenta	female	G-protein alpha-subunit binding	Molecular Function	1.92908
placenta	female	dynein light chain binding	Molecular Function	1.9151
placenta	female	epithelial cell migration	Biological Process	1.91324
placenta	female	5-methylcytosine metabolic process	Biological Process	1.90906
placenta	female	DNA replication, synthesis of RNA primer	Biological Process	1.90906
placenta	female	cloaca development	Biological Process	1.90906
placenta	female	acetate-CoA ligase activity	Molecular Function	1.9009
placenta	female	apical part of cell	Cellular Component	1.87816
placenta	female	negative regulation of macrophage derived foam cell differentiation	Biological Process	1.87622
placenta	female	response to redox state	Biological Process	1.87622
placenta	female	protein homodimerization activity	Molecular Function	1.86918
placenta	female	protein kinase A binding	Molecular Function	1.86625
placenta	female	vesicle fusion	Biological Process	1.82466
placenta	female	tubulin deacetylation	Biological Process	1.80191
placenta	female	V(D)J recombination	Biological Process	1.80191
placenta	female	heparin binding	Molecular Function	1.77772
placenta	female	neuronal stem cell division	Biological Process	1.76953
placenta	female	apoptotic process involved in development	Biological Process	1.75522
placenta	female	nuclear inner membrane	Cellular Component	1.75449
placenta	female	protein C-terminus binding	Molecular Function	1.7212
placenta	female	response to nitrosative stress	Biological Process	1.71023
placenta	female	fibronectin binding	Molecular Function	1.61703
placenta	female	maintenance of cell number	Biological Process	1.61501
placenta	female	platelet-derived growth factor binding	Molecular Function	1.61416
placenta	female	TOR complex	Cellular Component	1.59551
placenta	female	reactive oxygen species biosynthetic process	Biological Process	1.56819
placenta	female	regulatory region nucleic acid binding	Molecular Function	1.54596
placenta	female	clathrin binding	Molecular Function	1.54522
placenta	female	fat cell differentiation	Biological Process	1.53787
placenta	female	connexin binding	Molecular Function	1.53628
placenta	female	self proteolysis	Biological Process	1.44865
placenta	female	delta-catenin binding	Molecular Function	1.43758
placenta	female	neural nucleus development	Biological Process	1.43038
placenta	female	negative regulation of collagen biosynthetic process	Biological Process	1.41894
placenta	female	regulation of protein autoubiquitination	Biological Process	1.3896
placenta	female	somatotropin secreting cell differentiation	Biological Process	1.3896
placenta	female	post-chaperonin tubulin folding pathway	Biological Process	1.3896
placenta	female	Cul4B-RING E3 ubiquitin ligase complex	Cellular Component	1.38937
placenta	female	SMAD binding	Molecular Function	1.38883
placenta	female	hydrolase activity, acting on carbon-nitrogen (but not peptide) bonds, in cyclic amides	Molecular Function	1.38201
placenta	female	oxidoreductase activity, acting on paired donors, with incorporation or reduction of molecular oxygen, reduced ascorbate as one donor, and incorporation of one atom of oxygen	Molecular Function	1.38201
placenta	male	cell periphery	Cellular Component	29.4385
placenta	male	nervous system development	Biological Process	27.7013
placenta	male	cell projection	Cellular Component	27.4914
placenta	male	system development	Biological Process	27.1715
placenta	male	cell adhesion	Biological Process	26.7082
placenta	male	synapse	Cellular Component	25.4587
placenta	male	cell morphogenesis	Biological Process	24.3313
placenta	male	cell projection organization	Biological Process	24.2687
placenta	male	localization	Biological Process	24.0409
placenta	male	neuron projection	Cellular Component	22.9556
placenta	male	cell junction	Cellular Component	22.7316
placenta	male	protein binding	Molecular Function	20.8946
placenta	male	movement of cell or subcellular component	Biological Process	17.0309
placenta	male	cellular component organization	Biological Process	16.9922
placenta	male	synapse organization	Biological Process	16.319
placenta	male	regulation of localization	Biological Process	14.7974
placenta	male	regulation of cell communication	Biological Process	13.8147
placenta	male	regulation of signaling	Biological Process	13.7948
placenta	male	regulation of biological quality	Biological Process	13.7566
placenta	male	ion binding	Molecular Function	13.7349
placenta	male	intrinsic component of plasma membrane	Cellular Component	13.4636
placenta	male	binding	Molecular Function	13.3842
placenta	male	cell-cell signaling	Biological Process	13.2733
placenta	male	cytoskeletal protein binding	Molecular Function	12.8745
placenta	male	multicellular organismal process	Biological Process	12.5728
placenta	male	membrane	Cellular Component	11.9471
placenta	male	neuronal cell body	Cellular Component	11.7333
placenta	male	locomotion	Biological Process	11.7278
placenta	male	regulation of multicellular organismal process	Biological Process	11.4517
placenta	male	cytoskeleton	Cellular Component	11.2391
placenta	male	ion transport	Biological Process	11.0866
placenta	male	regulation of response to stimulus	Biological Process	10.9376
placenta	male	intracellular signal transduction	Biological Process	10.8945
placenta	male	actin filament-based process	Biological Process	10.4947
placenta	male	transmembrane transporter complex	Cellular Component	10.3292
placenta	male	presynaptic membrane	Cellular Component	10.2285
placenta	male	extracellular matrix structural constituent	Molecular Function	10.0231
placenta	male	vesicle-mediated transport	Biological Process	9.87401
placenta	male	tissue development	Biological Process	9.85056
placenta	male	regulation of cellular component organization	Biological Process	9.61032
placenta	male	positive regulation of cellular process	Biological Process	9.57633
placenta	male	carbohydrate derivative binding	Molecular Function	9.29603
placenta	male	developmental growth	Biological Process	9.13908
placenta	male	receptor complex	Cellular Component	8.92272
placenta	male	biological regulation	Biological Process	8.83936
placenta	male	animal organ morphogenesis	Biological Process	8.7333
placenta	male	cell adhesion molecule binding	Molecular Function	8.36102
placenta	male	localization of cell	Biological Process	8.21867
placenta	male	ATP binding	Molecular Function	8.21557
placenta	male	cell leading edge	Cellular Component	8.14443
placenta	male	regulation of membrane potential	Biological Process	7.89024
placenta	male	calmodulin binding	Molecular Function	7.63649
placenta	male	cell surface receptor signaling pathway	Biological Process	7.58914
placenta	male	behavior	Biological Process	7.4879
placenta	male	receptor localization to synapse	Biological Process	7.3168
placenta	male	circulatory system development	Biological Process	7.21596
placenta	male	extracellular matrix	Cellular Component	7.08335
placenta	male	secretion by cell	Biological Process	7.06155
placenta	male	drug binding	Molecular Function	6.89598
placenta	male	phosphate-containing compound metabolic process	Biological Process	6.88869
placenta	male	regulation of molecular function	Biological Process	6.80972
placenta	male	protein localization to synapse	Biological Process	6.6086
placenta	male	sensory organ development	Biological Process	6.59114
placenta	male	phosphotransferase activity, alcohol group as acceptor	Molecular Function	6.56606
placenta	male	metal ion transmembrane transporter activity	Molecular Function	6.39962
placenta	male	positive regulation of MAPK cascade	Biological Process	6.30921
placenta	male	brain development	Biological Process	6.16695
placenta	male	PDZ domain binding	Molecular Function	6.16098
placenta	male	extracellular matrix organization	Biological Process	6.03586
placenta	male	tube development	Biological Process	5.98201
placenta	male	guanyl-nucleotide exchange factor activity	Molecular Function	5.84942
placenta	male	response to auditory stimulus	Biological Process	5.81814
placenta	male	cognition	Biological Process	5.80292
placenta	male	Z disc	Cellular Component	5.6254
placenta	male	neuron recognition	Biological Process	5.52382
placenta	male	cell cortex	Cellular Component	5.46766
placenta	male	regulation of cellular component biogenesis	Biological Process	5.43224
placenta	male	cytoplasm	Cellular Component	5.42108
placenta	male	cellular process	Biological Process	5.36914
placenta	male	multicellular organismal signaling	Biological Process	5.09487
placenta	male	glutamate receptor activity	Molecular Function	5.09458
placenta	male	negative regulation of cellular process	Biological Process	4.99881
placenta	male	muscle structure development	Biological Process	4.8575
placenta	male	urogenital system development	Biological Process	4.61583
placenta	male	respiratory system development	Biological Process	4.55312
placenta	male	site of polarized growth	Cellular Component	4.46331
placenta	male	gamma-aminobutyric acid signaling pathway	Biological Process	4.38402
placenta	male	sarcolemma	Cellular Component	4.36924
placenta	male	cytoplasmic side of plasma membrane	Cellular Component	4.35904
placenta	male	limb morphogenesis	Biological Process	4.35011
placenta	male	serotonin metabolic process	Biological Process	4.33443
placenta	male	membrane organization	Biological Process	4.29951
placenta	male	collagen trimer	Cellular Component	4.25603
placenta	male	embryonic morphogenesis	Biological Process	4.25383
placenta	male	small molecule binding	Molecular Function	4.23685
placenta	male	cell junction organization	Biological Process	4.20184
placenta	male	ion channel binding	Molecular Function	4.12436
placenta	male	gland morphogenesis	Biological Process	4.11087
placenta	male	cluster of actin-based cell projections	Cellular Component	4.09232
placenta	male	cyclic nucleotide metabolic process	Biological Process	4.07118
placenta	male	cell-cell adhesion mediator activity	Molecular Function	4.07055
placenta	male	skeletal system development	Biological Process	4.02978
placenta	male	protein-containing complex localization	Biological Process	3.93424
placenta	male	mesenchymal cell proliferation	Biological Process	3.93386
placenta	male	response to growth factor	Biological Process	3.92987
placenta	male	perinuclear region of cytoplasm	Cellular Component	3.90126
placenta	male	indole-containing compound metabolic process	Biological Process	3.87363
placenta	male	ion homeostasis	Biological Process	3.86731
placenta	male	cell surface	Cellular Component	3.79839
placenta	male	sulfur compound binding	Molecular Function	3.77558
placenta	male	channel regulator activity	Molecular Function	3.71201
placenta	male	microtubule-based movement	Biological Process	3.67772
placenta	male	membrane microdomain	Cellular Component	3.54733
placenta	male	response to ammonium ion	Biological Process	3.53101
placenta	male	eye development	Biological Process	3.48061
placenta	male	endomembrane system	Cellular Component	3.47494
placenta	male	organelle subcompartment	Cellular Component	3.45498
placenta	male	establishment or maintenance of cell polarity	Biological Process	3.39755
placenta	male	positive regulation of protein modification process	Biological Process	3.36486
placenta	male	prostate gland epithelium morphogenesis	Biological Process	3.3546
placenta	male	neuronal ion channel clustering	Biological Process	3.35387
placenta	male	BMP receptor binding	Molecular Function	3.33894
placenta	male	somatic stem cell population maintenance	Biological Process	3.33629
placenta	male	response to follicle-stimulating hormone	Biological Process	3.33231
placenta	male	regulation of ossification	Biological Process	3.25222
placenta	male	cyclic-nucleotide phosphodiesterase activity	Molecular Function	3.2041
placenta	male	phospholipid binding	Molecular Function	3.18819
placenta	male	transmitter-gated ion channel activity involved in regulation of postsynaptic membrane potential	Molecular Function	3.15002
placenta	male	protein homodimerization activity	Molecular Function	3.10918
placenta	male	regulation of hormone levels	Biological Process	3.10107
placenta	male	positive regulation of melanocyte differentiation	Biological Process	2.97702
placenta	male	dystrophin-associated glycoprotein complex	Cellular Component	2.96927
placenta	male	branching involved in salivary gland morphogenesis	Biological Process	2.96907
placenta	male	calcium- and calmodulin-responsive adenylate cyclase activity	Molecular Function	2.96782
placenta	male	SMAD binding	Molecular Function	2.94605
placenta	male	metallopeptidase activity	Molecular Function	2.90423
placenta	male	proteoglycan metabolic process	Biological Process	2.85829
placenta	male	plasma membrane organization	Biological Process	2.82687
placenta	male	detection of mechanical stimulus involved in sensory perception	Biological Process	2.81743
placenta	male	purine-containing compound catabolic process	Biological Process	2.75914
placenta	male	response to external stimulus	Biological Process	2.75197
placenta	male	protein-lipid complex binding	Molecular Function	2.72905
placenta	male	microfilament motor activity	Molecular Function	2.71482
placenta	male	extrinsic component of plasma membrane	Cellular Component	2.69619
placenta	male	roof of mouth development	Biological Process	2.66722
placenta	male	negative regulation of fat cell differentiation	Biological Process	2.62185
placenta	male	macrophage activation involved in immune response	Biological Process	2.61704
placenta	male	response to stimulus	Biological Process	2.61103
placenta	male	transferase activity, transferring sulfur-containing groups	Molecular Function	2.59341
placenta	male	regulation of cell death	Biological Process	2.49003
placenta	male	scaffold protein binding	Molecular Function	2.47752
placenta	male	polypeptide N-acetylgalactosaminyltransferase activity	Molecular Function	2.44166
placenta	male	innervation	Biological Process	2.41086
placenta	male	Wnt-Frizzled-LRP5/6 complex	Cellular Component	2.38265
placenta	male	cytoplasmic vesicle	Cellular Component	2.37771
placenta	male	estrogen response element binding	Molecular Function	2.37411
placenta	male	phosphatidylethanolamine-translocating ATPase activity	Molecular Function	2.37411
placenta	male	macrophage fusion	Biological Process	2.33777
placenta	male	ammonium ion metabolic process	Biological Process	2.33139
placenta	male	organelle	Cellular Component	2.32633
placenta	male	regulation of platelet activation	Biological Process	2.32027
placenta	male	organophosphate metabolic process	Biological Process	2.28747
placenta	male	genitalia development	Biological Process	2.2463
placenta	male	membrane docking	Biological Process	2.2092
placenta	male	14-3-3 protein binding	Molecular Function	2.20659
placenta	male	response to calcium ion	Biological Process	2.20464
placenta	male	phenol-containing compound metabolic process	Biological Process	2.17753
placenta	male	alternative mRNA splicing, via spliceosome	Biological Process	2.16893
placenta	male	microtubule organizing center attachment site	Cellular Component	2.08407
placenta	male	neuroblast division	Biological Process	2.08052
placenta	male	neurotrophin binding	Molecular Function	2.07153
placenta	male	multicellular organismal response to stress	Biological Process	2.05706
placenta	male	cellular component maintenance	Biological Process	2.01103
placenta	male	social behavior	Biological Process	2.01103
placenta	male	protein kinase A binding	Molecular Function	1.98941
placenta	male	syntaxin binding	Molecular Function	1.98124
placenta	male	phosphatidylinositol 3-kinase binding	Molecular Function	1.9779
placenta	male	positive regulation of transcription elongation from RNA polymerase II promoter	Biological Process	1.94981
placenta	male	RNA stem-loop binding	Molecular Function	1.93338
placenta	male	lamin binding	Molecular Function	1.93338
placenta	male	sarcoplasmic reticulum	Cellular Component	1.90334
placenta	male	epithelial cell migration	Biological Process	1.9028
placenta	male	phosphorus-oxygen lyase activity	Molecular Function	1.90043
placenta	male	inclusion body	Cellular Component	1.88503
placenta	male	integrin complex	Cellular Component	1.88203
placenta	male	dynein light chain binding	Molecular Function	1.8774
placenta	male	cargo receptor activity	Molecular Function	1.87503
placenta	male	aggrephagy	Biological Process	1.86025
placenta	male	positive regulation of cell fate commitment	Biological Process	1.86025
placenta	male	apical part of cell	Cellular Component	1.83499
placenta	male	extracellular region	Cellular Component	1.83325
placenta	male	regulation of blood coagulation	Biological Process	1.81272
placenta	male	Atg12-Atg5-Atg16 complex	Cellular Component	1.78688
placenta	male	nuclear matrix anchoring at nuclear membrane	Biological Process	1.78599
placenta	male	induction of bacterial agglutination	Biological Process	1.78599
placenta	male	negative regulation of plasminogen activation	Biological Process	1.78105
placenta	male	sperm mitochondrion organization	Biological Process	1.78105
placenta	male	axon extension involved in regeneration	Biological Process	1.78105
placenta	male	bombesin receptor activity	Molecular Function	1.78047
placenta	male	neurotrophin receptor activity	Molecular Function	1.77416
placenta	male	bubble DNA binding	Molecular Function	1.77416
placenta	male	butyrate-CoA ligase activity	Molecular Function	1.77416
placenta	male	steroid hormone binding	Molecular Function	1.77416
placenta	male	extracellular transport	Biological Process	1.74736
placenta	male	digestive system development	Biological Process	1.70645
placenta	male	adaptive thermogenesis	Biological Process	1.67134
placenta	male	post-embryonic development	Biological Process	1.64571
placenta	male	multicellular organism aging	Biological Process	1.64223
placenta	male	C-terminal protein amino acid modification	Biological Process	1.57891
placenta	male	regulation of spindle checkpoint	Biological Process	1.57891
placenta	male	pteridine-containing compound biosynthetic process	Biological Process	1.57891
placenta	male	hair cycle process	Biological Process	1.47203
placenta	male	hydrolase activity	Molecular Function	1.47138
placenta	male	extraembryonic membrane development	Biological Process	1.43318
placenta	male	lysophosphatidic acid acyltransferase activity	Molecular Function	1.42462
placenta	male	protein depolymerization	Biological Process	1.40379
placenta	male	periciliary membrane compartment	Cellular Component	1.40235
placenta	male	host intracellular membrane-bounded organelle	Cellular Component	1.40235
placenta	male	cytidine to uridine editing	Biological Process	1.40132
placenta	male	oxidoreductase activity, acting on paired donors, with incorporation or reduction of molecular oxygen, reduced pteridine as one donor, and incorporation of one atom of oxygen	Molecular Function	1.39488
placenta	male	amyloid-beta binding	Molecular Function	1.39445
placenta	male	diacylglycerol metabolic process	Biological Process	1.34864
placenta	male	dynein intermediate chain binding	Molecular Function	1.34863
placenta	male	lysine-acetylated histone binding	Molecular Function	1.34856
