## Supplementary Table 4 for "Genome-Wide DNA Methylation Profiles of Neurodevelopmental Disorder Genes in Mouse Placenta and Fetal Brain Following Prenatal Exposure to Polychlorinated Biphenyls"

### Sheet: Sheet 1
Tissue	Sex	Type	Annotation	OR	q_value
Brain	Female	CpG	CpG Islands	3.88595	9.35905e-14
Brain	Female	CpG	CpG Shores	1.19261	0.132118
Brain	Female	CpG	CpG Shelves	0.854204	0.28851
Brain	Female	CpG	Open Sea	0.839706	0.104066
Brain	Female	genic	Promoter	1.08638	0.481931
Brain	Female	genic	5' UTR	0.716352	0.662809
Brain	Female	genic	Exon	1.53937	6.37181e-05
Brain	Female	genic	Intron	0.961534	0.564873
Brain	Female	genic	3' UTR	1.18566	0.439615
Brain	Female	genic	Downstream	1.40919	0.42974
Brain	Female	genic	Intergenic	0.862099	0.0256096
Brain	Male	CpG	CpG Islands	3.91436	5.68427e-07
Brain	Male	CpG	CpG Shores	0.858656	0.453096
Brain	Male	CpG	CpG Shelves	0.90843	0.574267
Brain	Male	CpG	Open Sea	1.0621	0.574267
Brain	Male	genic	Promoter	0.911828	0.611234
Brain	Male	genic	5' UTR	1.08723	0.838414
Brain	Male	genic	Exon	1.38947	0.000495727
Brain	Male	genic	Intron	1.20782	0.000316575
Brain	Male	genic	3' UTR	1.05572	0.820933
Brain	Male	genic	Downstream	0.807345	0.728298
Brain	Male	genic	Intergenic	0.774154	9.64516e-07
Placenta	Female	CpG	CpG Islands	4.19489	1.89937e-25
Placenta	Female	CpG	CpG Shores	1.25179	3.944e-05
Placenta	Female	CpG	CpG Shelves	1.07624	0.148407
Placenta	Female	CpG	Open Sea	0.850219	0.000138771
Placenta	Female	genic	Promoter	1.19352	7.56931e-06
Placenta	Female	genic	5' UTR	1.23153	0.228814
Placenta	Female	genic	Exon	1.42232	1.40393e-24
Placenta	Female	genic	Intron	0.980206	0.372164
Placenta	Female	genic	3' UTR	1.21323	0.00183838
Placenta	Female	genic	Downstream	0.964452	0.824803
Placenta	Female	genic	Intergenic	0.856122	1.73696e-15
Placenta	Male	CpG	CpG Islands	4.59546	1.25326e-36
Placenta	Male	CpG	CpG Shores	1.30311	7.9244e-08
Placenta	Male	CpG	CpG Shelves	1.08592	0.0820726
Placenta	Male	CpG	Open Sea	0.852133	5.72917e-05
Placenta	Male	genic	Promoter	1.27756	2.10045e-12
Placenta	Male	genic	5' UTR	1.45452	0.00755981
Placenta	Male	genic	Exon	1.34983	5.4954e-21
Placenta	Male	genic	Intron	0.955953	0.0176542
Placenta	Male	genic	3' UTR	1.24789	5.58287e-05
Placenta	Male	genic	Downstream	0.916047	0.441415
Placenta	Male	genic	Intergenic	0.868322	4.95844e-15
