## Supplementary Table 5 for "Genome-Wide DNA Methylation Profiles of Neurodevelopmental Disorder Genes in Mouse Placenta and Fetal Brain Following Prenatal Exposure to Polychlorinated Biphenyls"

### Sheet: Sheet 1
source	sex	qValue	oddsRatio	tissue	timepoint	antibody	itemRgb
placenta	male	3.53355e-16	2.19425	Forebrain	PD0	Active TSS	#FF0000
placenta	female	4.76747e-15	1.51125	Forebrain	PD0	Strong Transcription	#008000
placenta	male	9.95154e-15	2.11713	Forebrain	GD14.5	Active TSS	#FF0000
placenta	male	3.49282e-14	2.00537	Forebrain	GD16.5	Active TSS	#FF0000
brain	male	8.1358e-14	0.274675	Forebrain	GD15.5	Quiescent 3	#DCDCDC
placenta	male	8.98891e-14	1.42086	Forebrain	PD0	Primed Enhancer	#BDB76B
placenta	male	1.54535e-13	2.29447	Forebrain	GD11.5	Active TSS	#FF0000
brain	male	1.57561e-13	0.266958	Forebrain	GD12.5	Quiescent 3	#DCDCDC
placenta	male	2.18956e-13	1.98382	Forebrain	GD15.5	Active TSS	#FF0000
placenta	female	2.47388e-13	1.40641	Forebrain	GD14.5	Strong Transcription	#008000
placenta	male	2.98507e-13	2.13874	Forebrain	GD12.5	Bivalent TSS	#CD5C5C
placenta	male	3.49667e-13	1.39839	Forebrain	PD0	Strong Transcription	#008000
placenta	male	6.23264e-13	1.16628	Forebrain	GD16.5	Quiescent Gene	#808080
brain	male	8.58311e-13	0.293352	Forebrain	GD13.5	Quiescent 3	#DCDCDC
placenta	male	9.24451e-13	2.01184	Forebrain	GD13.5	Active TSS	#FF0000
brain	male	1.32075e-12	0.317152	Forebrain	PD0	Quiescent 3	#DCDCDC
placenta	male	2.07325e-12	1.27123	Forebrain	GD16.5	Poised Enhancers	#BDB76B
placenta	female	4.06796e-12	1.35879	Forebrain	GD13.5	Strong Transcription	#008000
placenta	female	5.59823e-12	1.9954	Forebrain	GD16.5	Active TSS	#FF0000
brain	female	6.24304e-12	2.74704	Forebrain	GD15.5	Active TSS	#FF0000
placenta	male	7.44925e-12	2.1886	Forebrain	GD13.5	Bivalent TSS	#CD5C5C
placenta	male	1.18875e-11	2.08804	Forebrain	GD12.5	Active TSS	#FF0000
brain	male	1.38403e-11	0.299822	Forebrain	GD11.5	Quiescent 3	#DCDCDC
placenta	male	1.41257e-11	1.29484	Forebrain	GD13.5	Strong Transcription	#008000
placenta	female	1.51802e-11	1.99418	Forebrain	GD15.5	Active TSS	#FF0000
brain	female	1.80376e-11	2.63165	Forebrain	GD16.5	Active TSS	#FF0000
brain	male	2.46701e-11	0.334703	Forebrain	GD16.5	Quiescent 3	#DCDCDC
placenta	female	3.05924e-11	2.44429	Forebrain	GD11.5	Bivalent TSS	#CD5C5C
placenta	male	3.28503e-11	1.53062	Forebrain	GD12.5	Primed Enhancer	#BDB76B
placenta	male	5.51973e-11	1.30865	Forebrain	GD12.5	Strong Transcription	#008000
placenta	male	8.03949e-11	1.24985	Forebrain	GD12.5	Poised Enhancers	#BDB76B
placenta	male	8.1999e-11	0.677906	Forebrain	GD12.5	Quiescent 2	#DCDCDC
placenta	female	1.14952e-10	1.35111	Forebrain	GD12.5	Strong Transcription	#008000
brain	male	1.20821e-10	0.341299	Forebrain	GD14.5	Quiescent 3	#DCDCDC
placenta	male	1.27096e-10	2.21522	Forebrain	GD11.5	Bivalent TSS	#CD5C5C
placenta	female	1.39446e-10	1.99544	Forebrain	GD14.5	Active TSS	#FF0000
brain	male	1.61297e-10	0.367544	Forebrain	GD14.5	Quiescent 2	#DCDCDC
placenta	female	2.28164e-10	2.07586	Forebrain	GD12.5	Bivalent TSS	#CD5C5C
placenta	female	2.32203e-10	1.26828	Forebrain	GD13.5	Poised Enhancers	#BDB76B
placenta	male	2.49301e-10	0.733005	Forebrain	GD11.5	Quiescent 2	#DCDCDC
placenta	male	2.49301e-10	0.734323	Forebrain	GD14.5	Quiescent 2	#DCDCDC
placenta	female	2.58686e-10	2.19792	Forebrain	GD13.5	Bivalent TSS	#CD5C5C
placenta	male	3.05814e-10	1.28457	Forebrain	GD14.5	Strong Transcription	#008000
placenta	male	3.30113e-10	1.14375	Forebrain	GD12.5	Quiescent Gene	#808080
placenta	male	3.4848e-10	1.13834	Forebrain	GD15.5	Quiescent Gene	#808080
placenta	female	4.00789e-10	1.267	Forebrain	GD12.5	Poised Enhancers	#BDB76B
placenta	male	5.30473e-10	1.39921	Forebrain	GD16.5	Primed Enhancer	#BDB76B
placenta	female	5.36019e-10	1.91138	Forebrain	PD0	Active TSS	#FF0000
placenta	male	5.9104e-10	2.66529	Forebrain	GD15.5	Bivalent TSS	#CD5C5C
placenta	male	8.07136e-10	0.692269	Forebrain	GD15.5	Quiescent 2	#DCDCDC
brain	female	8.84503e-10	2.70565	Forebrain	GD13.5	Active TSS	#FF0000
placenta	female	1.03126e-09	1.27784	Forebrain	PD0	Weak Transcription	#3F9A50
placenta	male	1.12983e-09	0.746789	Forebrain	GD16.5	Quiescent 2	#DCDCDC
placenta	male	1.2649e-09	0.744825	Forebrain	PD0	Quiescent 2	#DCDCDC
placenta	female	1.59701e-09	0.887595	Forebrain	GD11.5	Quiescent 1	#DCDCDC
placenta	female	1.66305e-09	2.14285	Forebrain	GD11.5	Active TSS	#FF0000
placenta	male	2.19337e-09	0.705241	Forebrain	GD13.5	Quiescent 2	#DCDCDC
brain	male	2.68283e-09	1.39449	Forebrain	GD11.5	Quiescent Gene	#808080
placenta	male	2.7333e-09	1.28655	Forebrain	GD15.5	Strong Transcription	#008000
placenta	male	3.07802e-09	2.50411	Forebrain	GD14.5	Bivalent TSS	#CD5C5C
placenta	male	3.23216e-09	1.22064	Forebrain	GD15.5	Poised Enhancers	#BDB76B
placenta	male	3.28414e-09	1.3958	Forebrain	GD15.5	Enhancers	#FFDF00
placenta	male	4.17159e-09	1.39913	Forebrain	GD15.5	Primed Enhancer	#BDB76B
placenta	female	4.28872e-09	0.893758	Forebrain	GD13.5	Quiescent 1	#DCDCDC
brain	male	4.38538e-09	0.394396	Forebrain	GD11.5	Quiescent 2	#DCDCDC
placenta	female	5.36486e-09	1.55451	Forebrain	GD16.5	Flanking Active TSS	#FF4500
brain	female	6.45851e-09	2.40124	Forebrain	PD0	Active TSS	#FF0000
brain	female	6.45851e-09	2.48959	Forebrain	GD14.5	Active TSS	#FF0000
placenta	male	6.47522e-09	1.24508	Forebrain	GD11.5	Weak Transcription	#3F9A50
placenta	male	6.52696e-09	1.56993	Forebrain	GD13.5	Genic Enhancer	#AADF07
placenta	male	6.82222e-09	1.39776	Forebrain	GD13.5	Primed Enhancer	#BDB76B
placenta	female	6.86915e-09	1.2398	Forebrain	GD16.5	Poised Enhancers	#BDB76B
placenta	female	7.3023e-09	0.895439	Forebrain	GD12.5	Quiescent 1	#DCDCDC
placenta	female	8.76673e-09	0.893859	Forebrain	GD14.5	Quiescent 1	#DCDCDC
placenta	male	9.94069e-09	2.34109	Forebrain	GD16.5	Bivalent TSS	#CD5C5C
placenta	male	1.02254e-08	1.37413	Forebrain	GD16.5	Enhancers	#FFDF00
brain	female	1.10104e-08	0.182459	Forebrain	GD13.5	Quiescent 3	#DCDCDC
placenta	male	1.28596e-08	1.4935	Forebrain	GD14.5	Flanking Active TSS	#FF4500
brain	male	1.36529e-08	0.420471	Forebrain	GD16.5	Quiescent 2	#DCDCDC
placenta	male	1.52916e-08	2.87472	Forebrain	PD0	Bivalent TSS	#CD5C5C
placenta	female	1.63845e-08	1.84781	Forebrain	GD13.5	Active TSS	#FF0000
placenta	male	1.68015e-08	1.13156	Forebrain	GD14.5	Quiescent Gene	#808080
placenta	male	1.68548e-08	1.3527	Forebrain	GD11.5	Primed Enhancer	#BDB76B
placenta	female	1.72613e-08	1.54315	Forebrain	PD0	Flanking Active TSS	#FF4500
placenta	male	1.74883e-08	1.6	Forebrain	GD12.5	Genic Enhancer	#AADF07
brain	male	1.80189e-08	0.419162	Forebrain	PD0	Quiescent 2	#DCDCDC
placenta	male	1.92496e-08	1.69842	Forebrain	PD0	Repressed PolyComb	#8937DF
placenta	male	2.18233e-08	1.34142	Forebrain	GD16.5	Strong Transcription	#008000
placenta	male	2.1972e-08	0.752867	Forebrain	GD12.5	Quiescent 3	#DCDCDC
placenta	male	2.46971e-08	1.45779	Forebrain	GD16.5	Flanking Active TSS	#FF4500
placenta	female	2.95477e-08	1.54404	Forebrain	GD14.5	Flanking Active TSS	#FF4500
placenta	male	3.50558e-08	1.50753	Forebrain	GD15.5	Flanking Active TSS	#FF4500
placenta	female	4.49746e-08	1.3221	Forebrain	PD0	Primed Enhancer	#BDB76B
placenta	female	4.78124e-08	1.3042	Forebrain	GD15.5	Strong Transcription	#008000
placenta	male	4.95273e-08	1.12034	Forebrain	GD13.5	Quiescent Gene	#808080
placenta	male	5.71057e-08	1.19459	Forebrain	GD13.5	Poised Enhancers	#BDB76B
placenta	male	6.82529e-08	1.22865	Forebrain	GD14.5	Poised Enhancers	#BDB76B
placenta	female	8.69481e-08	1.37839	Forebrain	GD16.5	Strong Transcription	#008000
placenta	female	9.04446e-08	1.14016	Forebrain	GD11.5	Quiescent Gene	#808080
placenta	female	9.36778e-08	1.51747	Forebrain	GD11.5	Strong Transcription	#008000
placenta	male	1.12187e-07	1.49875	Forebrain	GD12.5	Flanking Active TSS	#FF4500
brain	male	1.24741e-07	1.35275	Forebrain	GD16.5	Quiescent Gene	#808080
placenta	female	1.37428e-07	1.89202	Forebrain	GD12.5	Active TSS	#FF0000
placenta	male	1.47116e-07	1.44092	Forebrain	PD0	Flanking Active TSS	#FF4500
placenta	male	2.0709e-07	1.31765	Forebrain	GD16.5	Weak Enhancer	#FFFF80
placenta	male	2.14504e-07	1.20962	Forebrain	GD12.5	Weak Transcription	#3F9A50
placenta	male	2.25638e-07	1.41385	Forebrain	GD13.5	Flanking Active TSS	#FF4500
brain	female	2.33869e-07	0.262156	Forebrain	GD15.5	Quiescent 3	#DCDCDC
placenta	female	2.35937e-07	1.24817	Forebrain	GD11.5	Weak Transcription	#3F9A50
placenta	female	2.37416e-07	1.53221	Forebrain	GD15.5	Flanking Active TSS	#FF4500
placenta	male	2.41625e-07	1.41078	Forebrain	GD11.5	Strong Transcription	#008000
placenta	male	3.14273e-07	0.780863	Forebrain	GD13.5	Quiescent 3	#DCDCDC
placenta	female	3.29283e-07	0.90806	Forebrain	GD15.5	Quiescent 1	#DCDCDC
placenta	female	3.30578e-07	1.54601	Forebrain	GD12.5	Flanking Active TSS	#FF4500
placenta	female	3.64241e-07	1.27189	Forebrain	GD11.5	Poised Enhancers	#BDB76B
brain	female	3.68917e-07	2.6169	Forebrain	GD12.5	Active TSS	#FF0000
placenta	male	3.86801e-07	1.1268	Forebrain	PD0	Quiescent Gene	#808080
placenta	male	3.96583e-07	1.48703	Forebrain	GD15.5	Repressed PolyComb	#8937DF
placenta	male	4.07618e-07	1.30276	Forebrain	GD14.5	Primed Enhancer	#BDB76B
brain	female	4.17438e-07	0.358026	Forebrain	GD16.5	Quiescent 2	#DCDCDC
brain	male	4.26379e-07	1.33417	Forebrain	GD12.5	Quiescent Gene	#808080
brain	male	4.26379e-07	1.34088	Forebrain	GD14.5	Quiescent Gene	#808080
brain	male	4.31855e-07	1.53426	Forebrain	GD16.5	Enhancers	#FFDF00
brain	male	4.71615e-07	1.59028	Forebrain	GD13.5	Enhancers	#FFDF00
brain	female	5.02853e-07	0.259698	Forebrain	GD12.5	Quiescent 3	#DCDCDC
placenta	male	5.17822e-07	1.11243	Forebrain	GD11.5	Quiescent Gene	#808080
placenta	male	6.12595e-07	1.19423	Forebrain	GD16.5	Weak Transcription	#3F9A50
brain	male	6.78383e-07	0.390723	Forebrain	GD15.5	Quiescent 2	#DCDCDC
placenta	male	7.24209e-07	1.51929	Forebrain	GD11.5	Flanking Active TSS	#FF4500
brain	female	7.54495e-07	0.366155	Forebrain	PD0	Quiescent 2	#DCDCDC
placenta	male	7.78556e-07	1.30831	Forebrain	PD0	Poised Enhancers	#BDB76B
placenta	female	8.7118e-07	1.23145	Forebrain	GD14.5	Poised Enhancers	#BDB76B
placenta	male	9.35572e-07	1.19615	Forebrain	GD14.5	Weak Transcription	#3F9A50
placenta	male	9.88794e-07	0.807081	Forebrain	PD0	Quiescent 3	#DCDCDC
placenta	male	9.96994e-07	1.22603	Forebrain	GD11.5	Poised Enhancers	#BDB76B
placenta	female	1.02567e-06	1.44455	Forebrain	GD13.5	Flanking Active TSS	#FF4500
placenta	male	1.23162e-06	1.49934	Forebrain	GD14.5	Repressed PolyComb	#8937DF
placenta	female	1.27964e-06	0.9135	Forebrain	GD16.5	Quiescent 1	#DCDCDC
placenta	female	1.32727e-06	1.22121	Forebrain	GD16.5	Weak Transcription	#3F9A50
placenta	male	1.35717e-06	0.793591	Forebrain	GD15.5	Quiescent 3	#DCDCDC
placenta	female	1.37931e-06	1.57403	Forebrain	GD11.5	Flanking Active TSS	#FF4500
placenta	female	1.39807e-06	1.32826	Forebrain	GD11.5	Primed Enhancer	#BDB76B
placenta	male	1.49402e-06	1.39464	Forebrain	PD0	Weak Enhancer	#FFFF80
placenta	male	1.6601e-06	1.26299	Forebrain	GD15.5	Weak Enhancer	#FFFF80
placenta	male	1.81714e-06	1.41209	Forebrain	GD16.5	Repressed PolyComb	#8937DF
placenta	female	1.8468e-06	2.27104	Forebrain	GD14.5	Bivalent TSS	#CD5C5C
placenta	female	2.01571e-06	0.911733	Forebrain	PD0	Quiescent 1	#DCDCDC
brain	female	2.09831e-06	2.46201	Forebrain	GD11.5	Active TSS	#FF0000
placenta	male	2.18356e-06	1.31789	Forebrain	GD13.5	Weak Enhancer	#FFFF80
placenta	male	2.53799e-06	0.927117	Forebrain	GD16.5	Quiescent 1	#DCDCDC
placenta	female	2.70322e-06	1.49772	Forebrain	GD13.5	Genic Enhancer	#AADF07
placenta	female	3.15501e-06	1.21285	Forebrain	GD15.5	Weak Transcription	#3F9A50
placenta	female	3.20157e-06	0.756915	Forebrain	GD12.5	Quiescent 2	#DCDCDC
placenta	male	3.25943e-06	1.32213	Forebrain	GD14.5	Enhancers	#FFDF00
placenta	male	3.59541e-06	1.29891	Forebrain	GD13.5	Enhancers	#FFDF00
placenta	female	3.75419e-06	1.17209	Forebrain	PD0	Quiescent 4	#DCDCDC
brain	female	3.89513e-06	0.404367	Forebrain	GD14.5	Quiescent 2	#DCDCDC
placenta	male	4.1396e-06	1.2141	Forebrain	GD11.5	Heterochromatin	#4B0082
placenta	female	4.15926e-06	1.11755	Forebrain	GD14.5	Quiescent Gene	#808080
brain	male	4.32653e-06	0.434402	Forebrain	GD13.5	Quiescent 2	#DCDCDC
brain	male	4.3351e-06	1.32912	Forebrain	GD12.5	Poised Enhancers	#BDB76B
placenta	female	4.38245e-06	0.757027	Forebrain	GD15.5	Quiescent 2	#DCDCDC
brain	male	5.97918e-06	1.48176	Forebrain	GD15.5	Enhancers	#FFDF00
placenta	male	6.24586e-06	0.931321	Forebrain	GD12.5	Quiescent 1	#DCDCDC
placenta	female	6.78447e-06	1.40722	Forebrain	GD14.5	Weak Enhancer	#FFFF80
placenta	female	6.93638e-06	1.20169	Forebrain	GD15.5	Quiescent 4	#DCDCDC
placenta	female	7.07903e-06	1.2061	Forebrain	GD14.5	Weak Transcription	#3F9A50
brain	female	8.01291e-06	0.413001	Forebrain	GD11.5	Quiescent 2	#DCDCDC
brain	male	8.02765e-06	1.55158	Forebrain	GD14.5	Enhancers	#FFDF00
placenta	male	8.68886e-06	1.613	Forebrain	PD0	Genic Enhancer	#AADF07
placenta	female	1.04755e-05	0.805808	Forebrain	GD14.5	Quiescent 2	#DCDCDC
brain	female	1.10907e-05	0.358732	Forebrain	GD12.5	Quiescent 2	#DCDCDC
placenta	female	1.15947e-05	1.10291	Forebrain	GD16.5	Quiescent Gene	#808080
placenta	male	1.20895e-05	1.15426	Forebrain	PD0	Weak Transcription	#3F9A50
placenta	female	1.29295e-05	0.775	Forebrain	GD13.5	Quiescent 2	#DCDCDC
placenta	female	1.34385e-05	1.48386	Forebrain	GD14.5	Repressed PolyComb	#8937DF
placenta	male	1.37996e-05	1.16119	Forebrain	GD13.5	Weak Transcription	#3F9A50
placenta	male	1.57246e-05	1.13379	Forebrain	PD0	Quiescent 4	#DCDCDC
brain	male	1.64422e-05	1.66043	Forebrain	PD0	Enhancers	#FFDF00
placenta	male	1.66221e-05	1.4827	Forebrain	GD14.5	Genic Enhancer	#AADF07
placenta	female	1.72725e-05	1.09941	Forebrain	GD15.5	Quiescent Gene	#808080
brain	female	1.86865e-05	2.05047	Forebrain	GD12.5	Strong Transcription	#008000
brain	male	1.95603e-05	1.76433	Forebrain	GD16.5	Weak Transcription	#3F9A50
placenta	male	2.40363e-05	1.17861	Forebrain	GD13.5	Heterochromatin	#4B0082
brain	male	2.42438e-05	1.27799	Forebrain	GD13.5	Quiescent Gene	#808080
placenta	female	2.42896e-05	2.42251	Forebrain	PD0	Bivalent TSS	#CD5C5C
placenta	female	2.53252e-05	1.16499	Forebrain	GD15.5	Poised Enhancers	#BDB76B
placenta	male	2.60372e-05	1.28763	Forebrain	PD0	Heterochromatin	#4B0082
placenta	male	2.61304e-05	0.937099	Forebrain	GD15.5	Quiescent 1	#DCDCDC
placenta	female	2.71373e-05	1.17388	Forebrain	GD16.5	Quiescent 4	#DCDCDC
brain	male	2.95498e-05	0.474691	Forebrain	GD12.5	Quiescent 2	#DCDCDC
placenta	female	3.00365e-05	1.09878	Forebrain	GD12.5	Quiescent Gene	#808080
placenta	male	3.43464e-05	1.31251	Forebrain	GD14.5	Weak Enhancer	#FFFF80
placenta	male	3.43785e-05	1.18001	Forebrain	GD13.5	Quiescent 4	#DCDCDC
brain	female	3.47964e-05	0.394316	Forebrain	GD13.5	Quiescent 2	#DCDCDC
placenta	female	3.55492e-05	0.819793	Forebrain	GD11.5	Quiescent 2	#DCDCDC
placenta	male	3.68381e-05	0.937639	Forebrain	GD14.5	Quiescent 1	#DCDCDC
placenta	male	3.83051e-05	1.34174	Forebrain	PD0	Enhancers	#FFDF00
brain	female	4.07995e-05	0.415843	Forebrain	PD0	Quiescent 3	#DCDCDC
placenta	male	4.28168e-05	0.842325	Forebrain	GD14.5	Quiescent 3	#DCDCDC
placenta	female	5.5654e-05	0.826807	Forebrain	GD16.5	Quiescent 2	#DCDCDC
placenta	female	5.80819e-05	1.17888	Forebrain	GD12.5	Weak Transcription	#3F9A50
placenta	female	6.77483e-05	1.2769	Forebrain	GD15.5	Primed Enhancer	#BDB76B
brain	female	6.78025e-05	0.408925	Forebrain	GD15.5	Quiescent 2	#DCDCDC
brain	male	7.48864e-05	1.51931	Forebrain	GD12.5	Enhancers	#FFDF00
placenta	male	7.68641e-05	0.853163	Forebrain	GD16.5	Quiescent 3	#DCDCDC
placenta	female	7.95013e-05	1.23371	Forebrain	GD15.5	Weak Enhancer	#FFFF80
placenta	female	7.99379e-05	0.829545	Forebrain	PD0	Quiescent 2	#DCDCDC
placenta	male	8.52282e-05	1.16636	Forebrain	GD12.5	Heterochromatin	#4B0082
placenta	female	8.59353e-05	1.31547	Forebrain	GD11.5	Repressed PolyComb	#8937DF
placenta	male	8.98466e-05	1.1411	Forebrain	GD15.5	Quiescent 4	#DCDCDC
brain	female	0.000107326	1.61095	Forebrain	PD0	Flanking Active TSS	#FF4500
brain	male	0.000117261	1.24632	Forebrain	GD15.5	Quiescent Gene	#808080
placenta	male	0.000133096	1.38838	Forebrain	GD15.5	Genic Enhancer	#AADF07
brain	female	0.000134793	0.427412	Forebrain	GD16.5	Quiescent 3	#DCDCDC
placenta	male	0.000138519	0.942608	Forebrain	PD0	Quiescent 1	#DCDCDC
placenta	male	0.000149898	1.57852	Forebrain	GD11.5	Genic Enhancer	#AADF07
placenta	female	0.000155344	1.36211	Forebrain	GD15.5	Repressed PolyComb	#8937DF
placenta	female	0.000163106	1.08657	Forebrain	GD13.5	Quiescent Gene	#808080
brain	female	0.000167109	2.04521	Forebrain	GD12.5	Bivalent TSS	#CD5C5C
placenta	female	0.000172817	1.15445	Forebrain	GD14.5	Quiescent 4	#DCDCDC
placenta	female	0.000172831	1.45979	Forebrain	GD14.5	Genic Enhancer	#AADF07
placenta	female	0.000173722	1.25116	Forebrain	PD0	Poised Enhancers	#BDB76B
placenta	female	0.000174535	1.43014	Forebrain	PD0	Repressed PolyComb	#8937DF
placenta	male	0.000178546	1.16914	Forebrain	GD12.5	Quiescent 4	#DCDCDC
brain	female	0.000195609	1.56995	Forebrain	GD16.5	Flanking Active TSS	#FF4500
brain	female	0.000195623	0.444393	Forebrain	GD14.5	Quiescent 3	#DCDCDC
placenta	female	0.000199223	1.81195	Forebrain	GD16.5	Bivalent TSS	#CD5C5C
brain	female	0.000206703	1.26981	Forebrain	GD15.5	Quiescent Gene	#808080
brain	male	0.000208712	1.56671	Forebrain	GD14.5	Weak Transcription	#3F9A50
brain	male	0.00021309	1.58748	Forebrain	GD13.5	Weak Transcription	#3F9A50
placenta	female	0.000215798	1.2598	Forebrain	GD13.5	Weak Enhancer	#FFFF80
brain	male	0.000237732	1.25441	Forebrain	GD13.5	Poised Enhancers	#BDB76B
placenta	female	0.000261218	1.20185	Forebrain	GD12.5	Repressed PolyComb	#8937DF
placenta	female	0.000288006	1.22984	Forebrain	GD16.5	Enhancers	#FFDF00
placenta	male	0.000298337	1.23451	Forebrain	GD11.5	Repressed PolyComb	#8937DF
placenta	male	0.000311072	0.950068	Forebrain	GD13.5	Quiescent 1	#DCDCDC
placenta	male	0.00035126	0.867829	Forebrain	GD11.5	Quiescent 3	#DCDCDC
brain	male	0.000352098	1.25248	Forebrain	PD0	Quiescent Gene	#808080
placenta	female	0.000366691	1.1475	Forebrain	GD13.5	Weak Transcription	#3F9A50
placenta	female	0.00037569	1.22243	Forebrain	GD13.5	Repressed PolyComb	#8937DF
brain	female	0.000414106	1.4422	Forebrain	GD14.5	Enhancers	#FFDF00
brain	female	0.000418749	1.69213	Forebrain	GD11.5	Enhancers	#FFDF00
brain	female	0.000421162	2.38787	Forebrain	GD11.5	Bivalent TSS	#CD5C5C
brain	female	0.000421921	1.61199	Forebrain	GD15.5	Flanking Active TSS	#FF4500
brain	male	0.000434905	1.80186	Forebrain	PD0	Strong Transcription	#008000
placenta	male	0.000435903	1.11713	Forebrain	GD15.5	Weak Transcription	#3F9A50
placenta	female	0.00044407	1.30541	Forebrain	GD16.5	Repressed PolyComb	#8937DF
placenta	female	0.000490259	1.21462	Forebrain	GD16.5	Weak Enhancer	#FFFF80
brain	female	0.000496594	1.47327	Forebrain	GD12.5	Enhancers	#FFDF00
brain	female	0.000556288	1.36516	Forebrain	GD16.5	Enhancers	#FFDF00
placenta	female	0.000578428	1.20915	Forebrain	GD14.5	Primed Enhancer	#BDB76B
placenta	female	0.00059708	1.22463	Forebrain	GD13.5	Primed Enhancer	#BDB76B
placenta	male	0.000602218	0.884731	Forebrain	GD11.5	Weak Repressed PolyComb	#9750E3
brain	male	0.000698236	1.77715	Forebrain	GD16.5	Active TSS	#FF0000
placenta	female	0.00071021	1.46159	Forebrain	PD0	Genic Enhancer	#AADF07
brain	female	0.000746233	1.74017	Forebrain	GD13.5	Strong Transcription	#008000
brain	female	0.000765355	2.00484	Forebrain	GD15.5	Strong Transcription	#008000
placenta	female	0.000780247	1.20557	Forebrain	GD16.5	Primed Enhancer	#BDB76B
placenta	female	0.000837483	1.3876	Forebrain	GD15.5	Genic Enhancer	#AADF07
placenta	female	0.000884383	1.24535	Forebrain	GD12.5	Primed Enhancer	#BDB76B
brain	male	0.000964995	1.66143	Forebrain	GD12.5	Strong Transcription	#008000
brain	female	0.000972168	2.52054	Forebrain	GD16.5	Bivalent TSS	#CD5C5C
brain	male	0.00101376	1.38612	Forebrain	GD11.5	Primed Enhancer	#BDB76B
placenta	female	0.00108894	1.22153	Forebrain	GD14.5	Enhancers	#FFDF00
brain	male	0.00118053	1.76222	Forebrain	PD0	Active TSS	#FF0000
placenta	female	0.00118841	1.46821	Forebrain	GD16.5	Genic Enhancer	#AADF07
brain	female	0.00122968	1.56261	Forebrain	GD11.5	Weak Transcription	#3F9A50
placenta	male	0.00134306	1.12743	Forebrain	GD16.5	Heterochromatin	#4B0082
brain	female	0.00135032	0.493334	Forebrain	GD11.5	Quiescent 3	#DCDCDC
brain	male	0.00135347	1.38162	Forebrain	GD15.5	Primed Enhancer	#BDB76B
brain	male	0.00138592	1.32825	Forebrain	GD14.5	Primed Enhancer	#BDB76B
placenta	female	0.00148112	1.5335	Forebrain	GD11.5	Genic Enhancer	#AADF07
placenta	male	0.00153475	1.33914	Forebrain	GD16.5	Genic Enhancer	#AADF07
brain	male	0.00162861	1.26969	Forebrain	PD0	Primed Enhancer	#BDB76B
brain	male	0.00168751	1.56099	Forebrain	GD14.5	Strong Transcription	#008000
brain	male	0.00168751	1.20728	Forebrain	GD16.5	Poised Enhancers	#BDB76B
brain	male	0.0016941	1.48935	Forebrain	GD15.5	Flanking Active TSS	#FF4500
brain	male	0.00184512	1.34999	Forebrain	GD13.5	Primed Enhancer	#BDB76B
brain	male	0.00191407	1.40792	Forebrain	GD12.5	Primed Enhancer	#BDB76B
placenta	male	0.0019338	1.2074	Forebrain	GD11.5	Enhancers	#FFDF00
brain	female	0.00194605	1.59757	Forebrain	GD16.5	Weak Transcription	#3F9A50
placenta	female	0.00195881	1.12003	Forebrain	GD16.5	Weak Repressed PolyComb	#9750E3
brain	male	0.00203797	1.56917	Forebrain	GD13.5	Strong Transcription	#008000
brain	female	0.00216527	1.54938	Forebrain	GD13.5	Weak Transcription	#3F9A50
brain	female	0.00224515	0.841457	Forebrain	GD11.5	Quiescent 1	#DCDCDC
placenta	male	0.00236552	0.912684	Forebrain	GD16.5	Weak Repressed PolyComb	#9750E3
brain	male	0.0024178	3.7245	Forebrain	PD0	Bivalent TSS	#CD5C5C
brain	male	0.00242245	1.46371	Forebrain	GD12.5	Weak Transcription	#3F9A50
placenta	male	0.0025034	1.13787	Forebrain	GD14.5	Heterochromatin	#4B0082
brain	female	0.00251469	1.93753	Forebrain	GD13.5	Bivalent TSS	#CD5C5C
placenta	female	0.00254995	1.67819	Forebrain	GD15.5	Bivalent TSS	#CD5C5C
placenta	male	0.00256642	1.15711	Forebrain	GD12.5	Enhancers	#FFDF00
placenta	female	0.00259815	1.2497	Forebrain	GD11.5	Enhancers	#FFDF00
brain	male	0.00278751	1.41632	Forebrain	GD13.5	Flanking Active TSS	#FF4500
placenta	female	0.00285002	1.19577	Forebrain	GD12.5	Enhancers	#FFDF00
brain	male	0.00291776	0.732196	Forebrain	GD11.5	Weak Repressed PolyComb	#9750E3
placenta	female	0.00310216	1.07094	Forebrain	PD0	Quiescent Gene	#808080
placenta	female	0.00313309	1.09457	Forebrain	GD13.5	Weak Repressed PolyComb	#9750E3
brain	male	0.0032748	1.2124	Forebrain	GD14.5	Poised Enhancers	#BDB76B
placenta	male	0.00334575	1.11345	Forebrain	GD12.5	Repressed PolyComb	#8937DF
brain	male	0.00337184	1.92286	Forebrain	GD16.5	Strong Transcription	#008000
brain	male	0.00337761	1.38287	Forebrain	PD0	Weak Transcription	#3F9A50
placenta	female	0.00344711	1.11692	Forebrain	GD15.5	Weak Repressed PolyComb	#9750E3
placenta	female	0.0034755	1.22563	Forebrain	PD0	Weak Enhancer	#FFFF80
placenta	male	0.00359307	1.09396	Forebrain	GD11.5	Quiescent 4	#DCDCDC
placenta	male	0.00372153	1.2132	Forebrain	GD11.5	Weak Enhancer	#FFFF80
placenta	male	0.003766	0.965251	Forebrain	GD11.5	Quiescent 1	#DCDCDC
placenta	female	0.00386959	1.2777	Forebrain	GD11.5	Weak Enhancer	#FFFF80
placenta	female	0.00391943	1.26562	Forebrain	GD12.5	Genic Enhancer	#AADF07
placenta	male	0.00405845	0.918768	Forebrain	GD15.5	Weak Repressed PolyComb	#9750E3
placenta	male	0.00438649	1.07535	Forebrain	GD14.5	Quiescent 4	#DCDCDC
placenta	female	0.00483106	1.16102	Forebrain	GD15.5	Enhancers	#FFDF00
brain	male	0.00492924	0.733068	Forebrain	GD15.5	Weak Repressed PolyComb	#9750E3
placenta	male	0.00526438	1.11733	Forebrain	GD13.5	Repressed PolyComb	#8937DF
brain	male	0.00534652	1.43954	Forebrain	GD12.5	Flanking Active TSS	#FF4500
brain	male	0.00539846	1.6018	Forebrain	GD15.5	Strong Transcription	#008000
brain	male	0.00576128	1.40378	Forebrain	GD11.5	Weak Transcription	#3F9A50
brain	male	0.00588765	0.757331	Forebrain	GD16.5	Weak Repressed PolyComb	#9750E3
brain	male	0.00593763	0.703813	Forebrain	GD13.5	Repressed PolyComb	#8937DF
placenta	male	0.00610473	1.0675	Forebrain	GD16.5	Quiescent 4	#DCDCDC
brain	male	0.00629138	1.37308	Forebrain	GD14.5	Flanking Active TSS	#FF4500
brain	male	0.00636558	1.44958	Forebrain	GD11.5	Enhancers	#FFDF00
brain	male	0.00691116	0.595759	Forebrain	GD12.5	Heterochromatin	#4B0082
brain	female	0.00697174	0.854538	Forebrain	GD15.5	Quiescent 1	#DCDCDC
brain	female	0.00771195	1.52035	Forebrain	GD11.5	Flanking Active TSS	#FF4500
brain	male	0.0078295	1.4746	Forebrain	GD11.5	Flanking Active TSS	#FF4500
brain	male	0.00803034	1.80135	Forebrain	GD12.5	Bivalent TSS	#CD5C5C
brain	female	0.00828467	0.766548	Forebrain	GD15.5	Quiescent 4	#DCDCDC
brain	female	0.00838788	2.30342	Forebrain	GD14.5	Bivalent TSS	#CD5C5C
brain	female	0.00838788	1.17323	Forebrain	GD11.5	Quiescent Gene	#808080
brain	male	0.00851239	1.26008	Forebrain	GD16.5	Primed Enhancer	#BDB76B
placenta	female	0.00858677	1.15679	Forebrain	GD12.5	Weak Enhancer	#FFFF80
brain	female	0.00871944	1.29683	Forebrain	GD13.5	Enhancers	#FFDF00
brain	male	0.00884657	0.673258	Forebrain	GD11.5	Repressed PolyComb	#8937DF
placenta	male	0.00889634	1.10755	Forebrain	GD12.5	Weak Enhancer	#FFFF80
placenta	female	0.00899754	1.14779	Forebrain	GD13.5	Enhancers	#FFDF00
brain	male	0.00920688	0.803091	Forebrain	GD15.5	Quiescent 4	#DCDCDC
brain	female	0.00941811	1.45095	Forebrain	GD12.5	Weak Transcription	#3F9A50
brain	female	0.00970642	1.41815	Forebrain	GD14.5	Weak Transcription	#3F9A50
brain	male	0.0110171	1.31672	Forebrain	GD16.5	Flanking Active TSS	#FF4500
brain	female	0.0110543	1.61094	Forebrain	PD0	Strong Transcription	#008000
placenta	female	0.0112042	0.884426	Forebrain	GD15.5	Heterochromatin	#4B0082
brain	female	0.0113329	2.2833	Forebrain	GD15.5	Bivalent TSS	#CD5C5C
brain	male	0.011972	1.37994	Forebrain	GD15.5	Weak Transcription	#3F9A50
brain	female	0.0119742	0.856701	Forebrain	GD12.5	Quiescent 1	#DCDCDC
brain	male	0.0120304	1.31733	Forebrain	PD0	Weak Enhancer	#FFFF80
brain	female	0.01272	0.778437	Forebrain	GD14.5	Quiescent 4	#DCDCDC
brain	male	0.0128462	1.25639	Forebrain	GD13.5	Weak Enhancer	#FFFF80
brain	male	0.0132792	0.626916	Forebrain	GD15.5	Repressed PolyComb	#8937DF
brain	female	0.0135079	1.22328	Forebrain	PD0	Primed Enhancer	#BDB76B
brain	male	0.0137026	1.23322	Forebrain	GD16.5	Weak Enhancer	#FFFF80
brain	female	0.0138335	1.25513	Forebrain	GD15.5	Enhancers	#FFDF00
placenta	female	0.0138618	1.08987	Forebrain	GD11.5	Weak Repressed PolyComb	#9750E3
brain	male	0.0140254	0.81778	Forebrain	GD14.5	Quiescent 4	#DCDCDC
placenta	female	0.0143804	1.10825	Forebrain	GD14.5	Weak Repressed PolyComb	#9750E3
brain	male	0.0145392	1.31703	Forebrain	PD0	Flanking Active TSS	#FF4500
placenta	female	0.0146228	0.904961	Forebrain	GD13.5	Quiescent 3	#DCDCDC
brain	male	0.0147504	0.612364	Forebrain	GD14.5	Repressed PolyComb	#8937DF
brain	female	0.0155875	1.4139	Forebrain	GD12.5	Flanking Active TSS	#FF4500
placenta	male	0.0157591	1.06531	Forebrain	GD15.5	Heterochromatin	#4B0082
brain	female	0.0162243	0.771544	Forebrain	GD13.5	Weak Repressed PolyComb	#9750E3
brain	male	0.0162633	0.892573	Forebrain	GD12.5	Quiescent 1	#DCDCDC
brain	female	0.0167195	0.733989	Forebrain	GD11.5	Quiescent 4	#DCDCDC
brain	male	0.0171582	0.628854	Forebrain	GD15.5	Heterochromatin	#4B0082
brain	female	0.0174331	1.33789	Forebrain	PD0	Weak Transcription	#3F9A50
brain	female	0.0174331	1.4831	Forebrain	GD14.5	Strong Transcription	#008000
placenta	female	0.0183729	1.08962	Forebrain	GD13.5	Quiescent 4	#DCDCDC
brain	male	0.0185803	1.14246	Forebrain	GD15.5	Poised Enhancers	#BDB76B
placenta	male	0.0188472	0.962137	Forebrain	GD13.5	Weak Repressed PolyComb	#9750E3
placenta	male	0.0198649	1.05703	Forebrain	GD14.5	Weak Repressed PolyComb	#9750E3
brain	male	0.0209912	0.904149	Forebrain	GD14.5	Quiescent 1	#DCDCDC
brain	male	0.0212531	0.604512	Forebrain	GD16.5	Heterochromatin	#4B0082
brain	female	0.0216156	1.33556	Forebrain	GD14.5	Flanking Active TSS	#FF4500
brain	female	0.0216265	1.27576	Forebrain	GD15.5	Primed Enhancer	#BDB76B
brain	male	0.0218422	0.684435	Forebrain	GD13.5	Heterochromatin	#4B0082
placenta	male	0.0228419	1.05284	Forebrain	PD0	Weak Repressed PolyComb	#9750E3
brain	male	0.023267	1.53035	Forebrain	GD14.5	Active TSS	#FF0000
brain	female	0.0232724	1.32711	Forebrain	GD13.5	Flanking Active TSS	#FF4500
brain	female	0.0236339	1.5479	Forebrain	GD15.5	Genic Enhancer	#AADF07
brain	female	0.0238035	1.31431	Forebrain	GD12.5	Primed Enhancer	#BDB76B
brain	female	0.0249191	2.4078	Forebrain	PD0	Bivalent TSS	#CD5C5C
brain	female	0.0249191	0.884703	Forebrain	GD14.5	Quiescent 1	#DCDCDC
brain	female	0.025178	1.40706	Forebrain	GD13.5	Genic Enhancer	#AADF07
brain	male	0.0259346	1.5034	Forebrain	PD0	Genic Enhancer	#AADF07
placenta	female	0.0260723	1.07781	Forebrain	GD11.5	Quiescent 4	#DCDCDC
brain	male	0.0261543	1.47193	Forebrain	GD15.5	Active TSS	#FF0000
brain	male	0.0268515	0.906636	Forebrain	GD16.5	Quiescent 1	#DCDCDC
brain	male	0.0274544	0.843891	Forebrain	GD16.5	Quiescent 4	#DCDCDC
placenta	male	0.0281238	0.976045	Forebrain	GD12.5	Weak Repressed PolyComb	#9750E3
brain	female	0.0301167	0.746588	Forebrain	GD15.5	Weak Repressed PolyComb	#9750E3
placenta	female	0.032021	1.0452	Forebrain	GD12.5	Weak Repressed PolyComb	#9750E3
brain	female	0.0320754	0.718482	Forebrain	GD14.5	Weak Repressed PolyComb	#9750E3
brain	female	0.032627	0.819681	Forebrain	GD16.5	Quiescent 4	#DCDCDC
brain	male	0.0369359	1.63367	Forebrain	GD11.5	Strong Transcription	#008000
brain	male	0.0373819	1.19415	Forebrain	GD12.5	Weak Enhancer	#FFFF80
brain	male	0.0373819	1.14311	Forebrain	GD11.5	Poised Enhancers	#BDB76B
brain	male	0.0376302	1.61629	Forebrain	GD11.5	Active TSS	#FF0000
brain	female	0.0392846	0.781115	Forebrain	GD16.5	Weak Repressed PolyComb	#9750E3
brain	female	0.043798	1.40072	Forebrain	GD14.5	Genic Enhancer	#AADF07
brain	male	0.0449267	1.43608	Forebrain	GD13.5	Active TSS	#FF0000
brain	female	0.0482938	1.70542	Forebrain	GD11.5	Strong Transcription	#008000
brain	female	0.0502737	1.32016	Forebrain	GD15.5	Weak Transcription	#3F9A50
placenta	female	0.0516923	0.942775	Forebrain	GD14.5	Quiescent 3	#DCDCDC
placenta	female	0.0526382	1.10112	Forebrain	PD0	Enhancers	#FFDF00
placenta	female	0.0526382	1.06226	Forebrain	GD12.5	Quiescent 4	#DCDCDC
brain	male	0.052736	1.27578	Forebrain	GD13.5	Genic Enhancer	#AADF07
brain	female	0.0533342	1.11867	Forebrain	GD12.5	Quiescent Gene	#808080
placenta	female	0.0536929	0.945513	Forebrain	PD0	Quiescent 3	#DCDCDC
brain	female	0.0555636	1.66248	Forebrain	GD16.5	Strong Transcription	#008000
brain	male	0.05626	1.45674	Forebrain	GD16.5	Genic Enhancer	#AADF07
placenta	female	0.0563905	0.941946	Forebrain	GD12.5	Quiescent 3	#DCDCDC
brain	female	0.0568437	0.854208	Forebrain	GD12.5	Weak Repressed PolyComb	#9750E3
brain	female	0.0568437	1.27337	Forebrain	GD11.5	Repressed PolyComb	#8937DF
brain	male	0.0571687	0.924801	Forebrain	GD13.5	Quiescent 1	#DCDCDC
brain	male	0.0603545	0.814339	Forebrain	GD14.5	Weak Repressed PolyComb	#9750E3
brain	female	0.0612547	0.901886	Forebrain	GD13.5	Quiescent 1	#DCDCDC
brain	male	0.0627728	1.45486	Forebrain	GD11.5	Genic Enhancer	#AADF07
placenta	female	0.0641241	0.942693	Forebrain	GD16.5	Heterochromatin	#4B0082
placenta	female	0.0691877	1.04602	Forebrain	GD13.5	Heterochromatin	#4B0082
brain	female	0.0726606	1.17732	Forebrain	GD16.5	Primed Enhancer	#BDB76B
brain	male	0.0758028	1.12588	Forebrain	GD15.5	Weak Enhancer	#FFFF80
brain	female	0.0758361	1.48942	Forebrain	GD16.5	Genic Enhancer	#AADF07
brain	male	0.0761397	1.3325	Forebrain	GD15.5	Genic Enhancer	#AADF07
placenta	female	0.0761569	1.05666	Forebrain	GD14.5	Heterochromatin	#4B0082
brain	male	0.0766928	1.26404	Forebrain	GD14.5	Genic Enhancer	#AADF07
brain	female	0.0777024	0.915917	Forebrain	PD0	Quiescent 1	#DCDCDC
brain	male	0.0789806	0.688678	Forebrain	GD14.5	Heterochromatin	#4B0082
brain	male	0.0797024	0.904386	Forebrain	GD12.5	Weak Repressed PolyComb	#9750E3
placenta	female	0.0808152	0.960746	Forebrain	GD16.5	Quiescent 3	#DCDCDC
brain	male	0.0816843	0.762319	Forebrain	GD11.5	Heterochromatin	#4B0082
brain	male	0.0821463	0.628155	Forebrain	PD0	Heterochromatin	#4B0082
brain	female	0.0845875	1.17973	Forebrain	GD13.5	Primed Enhancer	#BDB76B
brain	male	0.0846067	1.7556	Forebrain	GD14.5	Bivalent TSS	#CD5C5C
brain	male	0.0846067	1.7556	Forebrain	GD15.5	Bivalent TSS	#CD5C5C
placenta	female	0.0856335	0.959483	Forebrain	GD15.5	Quiescent 3	#DCDCDC
brain	male	0.0888156	0.871732	Forebrain	GD12.5	Repressed PolyComb	#8937DF
brain	male	0.0890885	0.895205	Forebrain	GD13.5	Weak Repressed PolyComb	#9750E3
brain	female	0.0909463	0.91556	Forebrain	GD16.5	Quiescent 1	#DCDCDC
brain	male	0.0910623	0.867103	Forebrain	GD13.5	Quiescent 4	#DCDCDC
brain	male	0.0954739	1.38101	Forebrain	GD13.5	Bivalent TSS	#CD5C5C
brain	female	0.103248	1.24178	Forebrain	GD11.5	Weak Enhancer	#FFFF80
brain	male	0.105915	0.926274	Forebrain	PD0	Quiescent 4	#DCDCDC
brain	male	0.108397	0.864457	Forebrain	PD0	Weak Repressed PolyComb	#9750E3
brain	female	0.119054	1.18692	Forebrain	PD0	Enhancers	#FFDF00
brain	male	0.119904	1.13168	Forebrain	GD14.5	Weak Enhancer	#FFFF80
brain	female	0.120576	1.08774	Forebrain	GD14.5	Quiescent Gene	#808080
brain	male	0.12117	0.869436	Forebrain	GD12.5	Quiescent 4	#DCDCDC
brain	male	0.134864	0.837019	Forebrain	GD16.5	Repressed PolyComb	#8937DF
placenta	female	0.140918	0.975741	Forebrain	PD0	Heterochromatin	#4B0082
brain	female	0.140968	1.12606	Forebrain	GD14.5	Primed Enhancer	#BDB76B
brain	female	0.156179	0.86863	Forebrain	GD13.5	Weak Enhancer	#FFFF80
brain	female	0.156179	1.25799	Forebrain	PD0	Genic Enhancer	#AADF07
brain	female	0.156179	1.07423	Forebrain	GD13.5	Quiescent Gene	#808080
brain	male	0.156352	1.14268	Forebrain	GD12.5	Genic Enhancer	#AADF07
placenta	female	0.158614	0.992404	Forebrain	GD11.5	Quiescent 3	#DCDCDC
placenta	female	0.160471	0.99274	Forebrain	PD0	Weak Repressed PolyComb	#9750E3
brain	female	0.160615	1.21645	Forebrain	GD12.5	Genic Enhancer	#AADF07
placenta	female	0.164783	1.00176	Forebrain	GD11.5	Heterochromatin	#4B0082
placenta	female	0.17039	0.99745	Forebrain	GD12.5	Heterochromatin	#4B0082
brain	female	0.181214	1.07061	Forebrain	GD13.5	Poised Enhancers	#BDB76B
brain	male	0.18328	1.07181	Forebrain	PD0	Poised Enhancers	#BDB76B
brain	female	0.187052	1.11236	Forebrain	GD11.5	Primed Enhancer	#BDB76B
brain	male	0.191164	1.09802	Forebrain	GD11.5	Weak Enhancer	#FFFF80
brain	female	0.195521	1.1061	Forebrain	PD0	Poised Enhancers	#BDB76B
brain	female	0.200404	1.3226	Forebrain	GD11.5	Genic Enhancer	#AADF07
brain	male	0.205468	1.1476	Forebrain	GD12.5	Active TSS	#FF0000
brain	female	0.206353	1.10197	Forebrain	GD12.5	Weak Enhancer	#FFFF80
brain	female	0.206677	0.888032	Forebrain	GD11.5	Weak Repressed PolyComb	#9750E3
brain	female	0.208471	0.876402	Forebrain	PD0	Weak Repressed PolyComb	#9750E3
brain	male	0.210249	0.974252	Forebrain	PD0	Quiescent 1	#DCDCDC
brain	female	0.221115	0.789146	Forebrain	GD12.5	Heterochromatin	#4B0082
brain	female	0.227108	1.05378	Forebrain	GD16.5	Quiescent Gene	#808080
brain	male	0.228314	1.20257	Forebrain	GD16.5	Bivalent TSS	#CD5C5C
brain	female	0.232327	1.25375	Forebrain	PD0	Heterochromatin	#4B0082
brain	female	0.234078	0.796804	Forebrain	GD15.5	Heterochromatin	#4B0082
brain	male	0.234727	0.97868	Forebrain	GD11.5	Quiescent 1	#DCDCDC
brain	male	0.242114	1.14531	Forebrain	GD11.5	Bivalent TSS	#CD5C5C
brain	female	0.2526	0.836748	Forebrain	GD13.5	Heterochromatin	#4B0082
brain	female	0.25518	0.898907	Forebrain	GD14.5	Weak Enhancer	#FFFF80
brain	male	0.258872	0.961816	Forebrain	GD11.5	Quiescent 4	#DCDCDC
brain	female	0.259291	1.04615	Forebrain	GD15.5	Poised Enhancers	#BDB76B
brain	female	0.266249	0.920396	Forebrain	GD12.5	Repressed PolyComb	#8937DF
brain	female	0.276159	0.958382	Forebrain	GD12.5	Poised Enhancers	#BDB76B
brain	male	0.302025	1.00597	Forebrain	GD15.5	Quiescent 1	#DCDCDC
brain	female	0.306817	1.06575	Forebrain	PD0	Weak Enhancer	#FFFF80
brain	female	0.308085	1.03074	Forebrain	GD16.5	Poised Enhancers	#BDB76B
brain	female	0.317867	1.06888	Forebrain	GD15.5	Repressed PolyComb	#8937DF
brain	male	0.323905	1.00163	Forebrain	PD0	Repressed PolyComb	#8937DF
brain	female	0.33332	1.02637	Forebrain	GD14.5	Poised Enhancers	#BDB76B
brain	female	0.334955	1.05501	Forebrain	GD14.5	Repressed PolyComb	#8937DF
brain	female	0.340697	0.946229	Forebrain	GD12.5	Quiescent 4	#DCDCDC
brain	female	0.347252	0.906235	Forebrain	PD0	Repressed PolyComb	#8937DF
brain	female	0.349258	0.974009	Forebrain	GD11.5	Poised Enhancers	#BDB76B
brain	female	0.349258	0.958667	Forebrain	GD13.5	Quiescent 4	#DCDCDC
brain	female	0.350495	0.866566	Forebrain	GD14.5	Heterochromatin	#4B0082
brain	female	0.35763	0.958393	Forebrain	GD13.5	Repressed PolyComb	#8937DF
brain	female	0.366521	1.04439	Forebrain	GD11.5	Heterochromatin	#4B0082
brain	female	0.379605	0.960025	Forebrain	GD16.5	Repressed PolyComb	#8937DF
brain	female	0.388618	1.01929	Forebrain	GD16.5	Heterochromatin	#4B0082
brain	female	0.395863	1.00914	Forebrain	GD15.5	Weak Enhancer	#FFFF80
brain	female	0.401217	0.991677	Forebrain	PD0	Quiescent Gene	#808080
brain	female	0.406047	1.004	Forebrain	GD16.5	Weak Enhancer	#FFFF80
brain	female	0.413915	0.998957	Forebrain	PD0	Quiescent 4	#DCDCDC
