## Supplementary Table 6 for "Genome-Wide DNA Methylation Profiles of Neurodevelopmental Disorder Genes in Mouse Placenta and Fetal Brain Following Prenatal Exposure to Polychlorinated Biphenyls"

### Sheet: Sheet 1
Chromosome	Symbol	Name
chr6	Gm36669	predicted gene, 36669
chr1	Gm20268	predicted gene, 20268
chr14	Samd4	sterile alpha motif domain containing 4
chr5	Adgrl3	adhesion G protein-coupled receptor L3
chr9	Ephb1	Eph receptor B1
chr1	Mir6354	microRNA 6354
chr2	Lrrc4c	leucine rich repeat containing 4C
chr7	Fgfr2	fibroblast growth factor receptor 2
chr7	Tenm4	teneurin transmembrane protein 4
chr8	Pcnx2	pecanex homolog 2
chr17	Prkce	protein kinase C, epsilon
chr16	Tiam1	T cell lymphoma invasion and metastasis 1
chr10	Kitl	kit ligand
chr15	Parvb	parvin, beta
chr4	Casz1	castor zinc finger 1
chr9	Cadm1	cell adhesion molecule 1
chr5	Sorcs2	sortilin-related VPS10 domain containing receptor 2
chr14	Slitrk1	SLIT and NTRK-like family, member 1
chr4	Camta1	calmodulin binding transcription activator 1
chr8	Galntl6	UDP-N-acetyl-alpha-D-galactosamine:polypeptide N-acetylgalactosaminyltransferase-like 6
chr6	Plekha5	pleckstrin homology domain containing, family A member 5
chr4	Triqk	triple QxxK/R motif containing
chr8	Galnt2	polypeptide N-acetylgalactosaminyltransferase 2
chr2	Pcsk2	proprotein convertase subtilisin/kexin type 2
chr3	Ttll7	tubulin tyrosine ligase-like family, member 7
chr18	Dcc	deleted in colorectal carcinoma
chr7	Nav2	neuron navigator 2
chr3	Adgrl2	adhesion G protein-coupled receptor L2
chr16	Robo1	roundabout guidance receptor 1
chr8	Tenm3	teneurin transmembrane protein 3
chr17	Tmem178	transmembrane protein 178
chr3	Lmo4	LIM domain only 4
chr8	Fam155a	family with sequence similarity 155, member A
chr15	Tafa5	TAFA chemokine like family member 5
chr18	Mir6356	microRNA 6356
chr12	Bcl11b	B cell leukemia/lymphoma 11B
chr16	Gm36742	predicted gene, 36742
chr5	Dnah10	dynein, axonemal, heavy chain 10
chr15	Cdh9	cadherin 9
chr14	Enox1	ecto-NOX disulfide-thiol exchanger 1
chr18	Gm37013	predicted gene, 37013
chr9	Cacna2d2	calcium channel, voltage-dependent, alpha 2/delta subunit 2
chr9	Grik4	glutamate receptor, ionotropic, kainate 4
chr11	Tmem132e	transmembrane protein 132E
chr15	C9	complement component 9
chr10	Grip1	glutamate receptor interacting protein 1
chr10	Ctnna3	catenin (cadherin associated protein), alpha 3
chr5	Slc4a4	solute carrier family 4 (anion exchanger), member 4
chr14	Extl3	exostosin-like glycosyltransferase 3
chr2	Eya2	EYA transcriptional coactivator and phosphatase 2
chr1	4930448I06Rik	RIKEN cDNA 4930448I06 gene
chr11	Sept9	septin 9
chr19	Prkg1	protein kinase, cGMP-dependent, type I
chr5	Tmem132c	transmembrane protein 132C
chr11	BC006965	cDNA sequence BC006965
chr13	Phactr1	phosphatase and actin regulator 1
chr15	Slc4a8	solute carrier family 4 (anion exchanger), member 8
chr7	4930402F11Rik	RIKEN cDNA 4930402F11 gene
chr5	Auts2	autism susceptibility candidate 2
chr2	Tshz2	teashirt zinc finger family member 2
chr13	Tmem174	transmembrane protein 174
chr10	Tmtc2	transmembrane and tetratricopeptide repeat containing 2
chr11	Slit3	slit guidance ligand 3
chr3	Col25a1	collagen, type XXV, alpha 1
chr8	Zfhx3	zinc finger homeobox 3
chr8	Nrg1	neuregulin 1
chr8	Wwox	WW domain-containing oxidoreductase
chr5	Cux2	cut-like homeobox 2
chr14	Spertl	spermatid associated like
chr5	Tmem132b	transmembrane protein 132B
chr1	Hmcn1	hemicentin 1
chr18	Setbp1	SET binding protein 1
chr14	Hs6st3	heparan sulfate 6-O-sulfotransferase 3
chr15	Pdzd2	PDZ domain containing 2
chr6	Cntnap2	contactin associated protein-like 2
chr15	Fbxl7	F-box and leucine-rich repeat protein 7
chr18	Tshz1	teashirt zinc finger family member 1
chr10	Utrn	utrophin
chr6	D6Ertd474e	DNA segment, Chr 6, ERATO Doi 474, expressed
chr1	Erbb4	erb-b2 receptor tyrosine kinase 4
chr4	Csmd2	CUB and Sushi multiple domains 2
chr12	1700030C10Rik	RIKEN cDNA 1700030C10 gene
chr9	Fat3	FAT atypical cadherin 3
chr3	Gm6260	predicted gene 6260
chr5	4930459L07Rik	RIKEN cDNA 4930459L07 gene
chr8	Tex29	testis expressed 29
chr7	D7Ertd443e	DNA segment, Chr 7, ERATO Doi 443, expressed
chr7	Zfp536	zinc finger protein 536
chr15	Ank	progressive ankylosis
chr8	Csmd1	CUB and Sushi multiple domains 1
chr6	Foxp1	forkhead box P1
chr6	Prok2	prokineticin 2
chr18	Mir5127	microRNA 5127
chr16	Usp7	ubiquitin specific peptidase 7
chr7	Igf1r	insulin-like growth factor I receptor
chr19	Syt7	synaptotagmin VII
chr17	Rftn1	raftlin lipid raft linker 1
chr9	Ncam1	neural cell adhesion molecule 1
chr12	5730507C01Rik	RIKEN cDNA 5730507C01 gene
chr3	Bcl9	B cell CLL/lymphoma 9
chr8	Fto	fat mass and obesity associated
chr11	Fstl4	follistatin-like 4
chr14	Ptprg	protein tyrosine phosphatase, receptor type, G
chr5	Srrm4	serine/arginine repetitive matrix 4
chr8	Dlgap2	DLG associated protein 2
chr14	Slitrk5	SLIT and NTRK-like family, member 5
chr2	Nebl	nebulette
chr3	Noct	nocturnin
chr14	Diaph3	diaphanous related formin 3
chr3	Rpl34	ribosomal protein L34
chr1	4933417E11Rik	RIKEN cDNA 4933417E11 gene
chr1	Sh3bp4	SH3-domain binding protein 4
chr4	Prdm16	PR domain containing 16
chr19	Sorcs1	sortilin-related VPS10 domain containing receptor 1
chr16	Rbfox1	RNA binding protein, fox-1 homolog (C. elegans) 1
chr15	Zdhhc25	zinc finger, DHHC domain containing 25
chrX	Efnb1	ephrin B1
chrX	Mid1	midline 1
chr15	Cdh6	cadherin 6
chr7	Zfp507	zinc finger protein 507
chr4	Mpdz	multiple PDZ domain protein
chr7	Ntrk3	neurotrophic tyrosine kinase, receptor, type 3
chr17	Ptprm	protein tyrosine phosphatase, receptor type, M
chr8	5430421F17Rik	RIKEN cDNA 5430421F17 gene
chr2	B230118H07Rik	RIKEN cDNA B230118H07 gene
chr3	Sh3d19	SH3 domain protein D19
chr9	Nectin1	nectin cell adhesion molecule 1
chr9	Rbms3	RNA binding motif, single stranded interacting protein
chr13	AI197445	expressed sequence AI197445
chr10	Ppm1h	protein phosphatase 1H (PP2C domain containing)
chr1	Pbx1	pre B cell leukemia homeobox 1
chr5	Med13l	mediator complex subunit 13-like
chr6	Srgap3	SLIT-ROBO Rho GTPase activating protein 3
chr15	Egflam	EGF-like, fibronectin type III and laminin G domains
chr11	Rbfox3	RNA binding protein, fox-1 homolog (C. elegans) 3
chr12	4933406K04Rik	RIKEN cDNA 4933406K04 gene
chr17	Fbxl17	F-box and leucine-rich repeat protein 17
chr10	Hmga2	high mobility group AT-hook 2
chr5	Ldb2	LIM domain binding 2
chr10	Fig4	FIG4 phosphoinositide 5-phosphatase
chr8	4933433F19Rik	RIKEN cDNA 4933433F19 gene
chrX	Fgf13	fibroblast growth factor 13
chr1	Tnr	tenascin R
chr11	Asic2	acid-sensing (proton-gated) ion channel 2
chr12	Gm17746	predicted gene, 17746
chr12	Rapgef5	Rap guanine nucleotide exchange factor (GEF) 5
chr11	Meis1	Meis homeobox 1
chr9	Kirrel3	kirre like nephrin family adhesion molecule 3
chr11	Rack1	receptor for activated C kinase 1
chr4	Slc24a2	solute carrier family 24 (sodium/potassium/calcium exchanger), member 2
chr17	Fndc1	fibronectin type III domain containing 1
chr5	Castor2	cytosolic arginine sensor for mTORC1 subunit 2
chrX	H2al1j	H2A histone family member L1J
chr10	Ptprr	protein tyrosine phosphatase, receptor type, R
chr1	Aff3	AF4/FMR2 family, member 3
chr14	Ebf2	early B cell factor 2
chr11	Abca5	ATP-binding cassette, sub-family A (ABC1), member 5
chr18	Zfp608	zinc finger protein 608
chr16	Mir99ahg	Mir99a and Mirlet7c-1 host gene (non-protein coding)
chr13	Agtpbp1	ATP/GTP binding protein 1
chr12	Foxn3	forkhead box N3
chr1	Smyd3	SET and MYND domain containing 3
chr1	Pard3b	par-3 family cell polarity regulator beta
chr9	Neo1	neogenin
chr19	Slit1	slit guidance ligand 1
chr14	4930572O13Rik	RIKEN cDNA 4930572O13 gene
chr18	Dsc3	desmocollin 3
chr12	Elmsan1	ELM2 and Myb/SANT-like domain containing 1
chr8	Mcph1	microcephaly, primary autosomal recessive 1
chr8	Adamts18	a disintegrin-like and metallopeptidase (reprolysin type) with thrombospondin type 1 motif, 18
chr7	Gsg1l	GSG1-like
chr11	Srcin1	SRC kinase signaling inhibitor 1
chr11	Skap1	src family associated phosphoprotein 1
chr16	Fgf12	fibroblast growth factor 12
chr6	Vgll4	vestigial like family member 4
chr13	Arhgef28	Rho guanine nucleotide exchange factor (GEF) 28
chr5	Flt1	FMS-like tyrosine kinase 1
chrX	Bcor	BCL6 interacting corepressor
chr4	Clvs1	clavesin 1
chr13	Map1b	microtubule-associated protein 1B
chr9	Gm16551	predicted gene 16551
chr4	Runx3	runt related transcription factor 3
chr18	Nedd4l	neural precursor cell expressed, developmentally down-regulated gene 4-like
chr14	Abcc4	ATP-binding cassette, sub-family C (CFTR/MRP), member 4
chr18	Sall3	spalt like transcription factor 3
chr4	BC039966	cDNA sequence BC039966
chr8	Ppp1r3b	protein phosphatase 1, regulatory subunit 3B
chr4	Elavl2	ELAV like RNA binding protein 1
chr14	Peli2	pellino 2
chr5	Taok3	TAO kinase 3
chr12	1700121N20Rik	RIKEN cDNA 1700121N20 gene
chr4	Nfia	nuclear factor I/A
chr11	Gas7	growth arrest specific 7
chr8	Cbr4	carbonyl reductase 4
chr6	Grin2b	glutamate receptor, ionotropic, NMDA2B (epsilon 2)
chrX	Diaph2	diaphanous related formin 2
chr4	Nfib	nuclear factor I/B
chr15	Nell2	NEL-like 2
chr11	Ntn1	netrin 1
chr3	Hs2st1	heparan sulfate 2-O-sulfotransferase 1
chr6	4930579D09Rik	RIKEN cDNA 4930579D09 gene
chr3	Maml3	mastermind like transcriptional coactivator 3
chr1	Pid1	phosphotyrosine interaction domain containing 1
chr4	Focad	focadhesin
chr8	Cmip	c-Maf inducing protein
chr8	Dusp4	dual specificity phosphatase 4
chr9	Uaca	uveal autoantigen with coiled-coil domains and ankyrin repeats
chr17	Btbd9	BTB (POZ) domain containing 9
chr1	Dusp10	dual specificity phosphatase 10
chr10	Gm32141	predicted gene, 32141
